# Natural variation in infection specificity of *Caenorhabditis briggsae* isolates by two RNA viruses

**DOI:** 10.1101/2024.02.10.579610

**Authors:** Cigdem Alkan, Gautier Brésard, Lise Frézal, Aurélien Richaud, Albane Ruaud, Gaotian Zhang, Marie-Anne Félix

## Abstract

Antagonistic relationships such as host-virus interactions potentially lead to rapid evolution and specificity in interactions. The Orsay virus is so far the only horizontal virus naturally infecting the nematode *C. elegans*. In contrast, several related RNA viruses infect its congener *C. briggsae*, including Santeuil (SANTV) and Le Blanc (LEBV) viruses. Here we focus on the host’s intraspecific variation in sensitivity to these two intestinal viruses. Many temperate-origin *C. briggsae* strains, including JU1264 and JU1498, are sensitive to both, while many tropical strains, such as AF16, are resistant to both. Interestingly, some *C. briggsae* strains exhibit a specific resistance, such as the HK104 strain, specifically resistant to LEBV. The viral sensitivity pattern matches the strains’ geographic and genomic relationships. The heavily infected strains mount a seemingly normal small RNA response that is insufficient to suppress viral infection, while the resistant strains show no small RNA response, suggesting an early block in viral entry or replication. We use a genetic approach from the host side to map genomic regions participating in viral resistance polymorphisms. Using Advanced Intercrossed Recombinant Inbred Lines (RILs) between virus-resistant AF16 and SANTV-sensitive HK104, we detect Quantitative Trait Loci (QTLs) on chromosomes IV and III. Building RILs between virus-sensitive JU1498 and LEBV-resistant HK104 followed by bulk segregant analysis, we identify a chromosome II QTL. In both cases, further introgressions of the regions confirmed the QTLs. This diversity provides an avenue for studying virus entry, replication, and exit mechanisms, as well as host-virus specificity and the host response to a specific virus infection.
