## Supplementary material for "Natural variation in infection specificity of *Caenorhabditis briggsae* isolates by two RNA viruses": Table S1

### Sheet: Nematode strains
Strain	Species	Genotype	Information	Source	Repair templates and deletion sequences for the CRISPR genome edits
AF16	Caenorhabditis briggsae	wild isolate	Reference strain. Isolated in Ahmedabad, India	Paul Sternberg's laboratory
ED3032	Caenorhabditis briggsae	wild isolate	Isolated by Asher Cutter in Taiwan, Taipei, China from a flower bed soil in the botanical garden in Chungcheng	Cutter et al., Genetics 2006
ED3082	Caenorhabditis briggsae	wild isolate	Isolated from a compost sample from a private garden in Johannesburg, South Africa in March/April 2006 by Elie Dolgin	Elie Dolgin
ED3092	Caenorhabditis briggsae	wild isolate	Isolated in Nairobi, Kenya in April 2006 by Elie Dolgin	Elie Dolgin
EG4360	Caenorhabditis briggsae	wild isolate	Isolated from a rotten fruit around Salt Lake City, Utah, United Sates in 10/2007. GPS 40.6 111.8	Marie-Anne Félix
HK104	Caenorhabditis briggsae	wild isolate	Isolated by H. Kagawa in 1991 in Hirusen (valley 80 km from Okayama) in NW of Okayama Prefecture, Western Honshu, Japan	Caenorhabditis Genetics Center
HK105	Caenorhabditis briggsae	wild isolate	Isolated by H. Kagawa in 1991 in Aobayama near Sendai, Miyagi Prefecture, Northern Honshu, Japan	Caenorhabditis Genetics Center
JU1085	Caenorhabditis briggsae	wild isolate	Isolated by Marie-Anne Félix from leaf litter/bark/soil sampled on 14 March 2007 in the woods behind the parking of the Kacho-en aviary in Kakegawa, Shizuoka prefecture, Japan (ca. 100 m from the aviary and 200 m from the vegetable gardens).	Marie-Anne Félix
JU1264	Caenorhabditis briggsae	wild isolate	Isolated on a small snail (K, same as JU1282) collected on rotting grapes in Santeuil, Viosne valley, Val d'Oise, on 14 Oct 07.	Marie-Anne Félix
JU1348	Caenorhabditis briggsae	wild isolate	Isolated by Marie-Anne Félix from a mix of rotting fruits, leaf litter, soil, bark, flowers, etc. sampled in a ca. 3 km wide area in Periyar Natural Preserve, Kerala, India on 28 Dec 2007.	Marie-Anne Félix
JU1377	Caenorhabditis briggsae	wild isolate	Isolated by Marie-Anne Félix from rotting torch ginger (rose porcelaine - Etlingeria elatior) flowers sampled in the island of La RŽunion by Mr and Mrs Robert on 22 Jan 2008.	Valérie Robert / Marie-Anne Félix
JU1392	Caenorhabditis briggsae	wild isolate	Isolated from fallen fruits from a cannonball tree (Couroupita guianensis) in Parque de Flamengo, Rio de Janeiro, Brazil in January 2008	Marie-Anne Félix
JU1399	Caenorhabditis briggsae	wild isolate	Isolated from rotting orange fruits, 50 km SW from Medellin, Colombia on March 2008.	Marie-Anne Félix
JU1424	Caenorhabditis briggsae	wild isolate	Isolated from (rotting fruit) collected by Dorothée Baïlle in the NE of Vietnam near Ba Be lake on 29 April 2008.	Marie-Anne Félix
JU1498	Caenorhabditis briggsae	wild isolate	Isolated from rotting peach B17 (same tree as JU1496-7) sampled on 18 Aug 2008 by Marie-Anne Félix in Le Blanc (Indre, France).	Marie-Anne Félix
JU1564	Caenorhabditis briggsae	wild isolate	Sampled by Magali Leroy at Cold Spring Harbor from rotting crab apple in August 2008.	Marie-Anne Félix
JU1637	Caenorhabditis briggsae	wild isolate	Isolated from soil with cabbage leaves sampled in Santo Antao Island, Cape Verde, by Marie-Anne Félix on 26 April 2009.	Marie-Anne Félix
JU1794	Caenorhabditis briggsae	wild isolate	Isolated by Marie-Anne Félix from a cut plant heap sampled by Didier Peigne in the island of Raiatea, French Polynesia, location PK5,2 on the East side, Sep 2009.	Didier Peigne / Marie-Anne Félix
JU1814	Caenorhabditis briggsae	wild isolate	Isolated from a stem of Heliconia or banana plants sampled in Montabo near Cayenne, French Guiana, on 17 Nov 2009.	Marie-Anne Félix & C. Braendle
JU1884	Caenorhabditis briggsae	wild isolate	Isolated from a rotting fruit (flat lima bean shape, 6x3 cm) sampled by Ms. Jung in the National Reserve of Cerro San Gil, Guatemala (towards Carribean Sea) in December 2009.	Jung/Marie-Anne Felix
JU1885	Caenorhabditis briggsae	wild isolate	Isolated from an unidentified rotting fruit. Sampled by Chloe Yujin Kim nearby the Kandy National park in Sri Lanka on 13/12/2009.	Chloe Yujin Kim/Jean-Baptiste Pénigault
JU1907	Caenorhabditis briggsae	wild isolate	Isolated by Marie-Anne Félix from unidentified wild rotting fruits sampled in Millaa Millaa, Queensland, Australia by Fabien Duveau in Feb 2010.	F. Duveau/Marie-Anne Félix
JU2053	Caenorhabditis briggsae	wild isolate	Isolated by Marie-Anne Félix from a rotting papaya sampled in early April 2011 by Christopher Nelson on 2826 Upena St., Lihue, Kaui (Hawaii). GPS, 21.96385 North, -159.35838 West.	Christopher Nelson / Marie-Anne Félix
JU2160	Caenorhabditis briggsae	wild isolate	Isolated from rotting fruits of Calophyllum inophyllum ("red mahogany") sampled in the Jozani National forest, Zanzibar, Tanzania, on 9 March 2012 by Marie-Anne Félix. GPS -6.2709, 39.417	Marie-Anne Félix
JU2164	Caenorhabditis briggsae	wild isolate	Isolated from rotting apple in Orsay, France on 10 Oct 2011	Marie-Anne Félix
JU2216	Caenorhabditis briggsae	wild isolate	Isolated by Lise Frézal from from a mango collected in Tarapoto (Peru; -6.480251, -76.356593) by Mathieu Joron in Oct 2012; same mango as JU2213. Adult isolated on 13 Oct 2012.	Lise Frézal
JU2536	Caenorhabditis briggsae	wild isolate	Isolated from rotten stems and leaves collected by Nelly Gidaszewski in Verezegyhaz (Budapest, Hungary 47.645976,19.274783) on 27 Aug 2013.	Lise Frézal
JU279	Caenorhabditis briggsae	wild isolate	Isolated from a decomposing Helix aspersa snail containing maggots, Jardin des Plantes, Paris, France on 6 Aug 2002	Marie-Anne Félix
JU439	Caenorhabditis briggsae	wild isolate	Isolated from Reykjavik cemetery (Iceland). Collected on the 10 Aug 2003.	A. Barrière
JU516	Caenorhabditis briggsae	wild isolate	Isolated from compost heap in Marsas (Hautes-Pyrénées, France) on 15 Aug 2004.	Marie-Anne Félix
JU725	Caenorhabditis briggsae	wild isolate	Sampled by Marie-Anne Félix on 4 May 2005 from mushroom compost in a farmyard 1 km South of Yangshuo, Guangxi, China.	Marie-Anne Félix
JU726	Caenorhabditis briggsae	wild isolate	Sampled by Marie-Anne Félix on 6 May 2005 from soil + freshly added compost in a cabbage field in Chengyang village, 20 km North of Sanjiang, Guangxi, China.	Marie-Anne Félix
JU793	Caenorhabditis briggsae	wild isolate	Isolated from the compost heap at the top of the garden in Frechendets (Hautes Pyrénées) on 31 August 2005	Marie-Anne Félix
NIC160	Caenorhabditis briggsae	wild isolate	Isolated from rotting apples in Attisholz,Canton of Solothurn, Switzerland on 29/7/2011. GPS, 47.226789,77.580717.	Marie-Anne Félix
NIC208	Caenorhabditis briggsae	wild isolate	Isolated from heap of rotting fruit (mainly apples), in garden. Stanjel, Slovania on 22/10/2011. GPS, 45.823,13.843	Marie-Anne Félix
PB826	Caenorhabditis briggsae	wild isolate	Hueston Woods State Park, Ohio. GPS, 39° 34.25, 84° 44	Caenorhabditis Genetics Center
QR24	Caenorhabditis briggsae	wild isolate	Isolated from a rotten fruit around Salt Lake City, Utah, United Sates on 10/2007. GPS 40.6 111.8.	C. Rocheleau through A. Cutter
VT847	Caenorhabditis briggsae	wild isolate	Hawaii	Caenorhabditis Genetics Center
YR88	Caenorhabditis briggsae	wild isolate	Isolated from a sample collected in San Juan, Puerto Rico (Santurce neighborhood) by A. Barriere.	A. Barriere
ZF1217	Caenorhabditis briggsae	wild isolate	Isolated by Takao Inoue from a rotten fruit sampled by Adeline Seah & Takao Inoue on 3 Sep 2011 in Singapore. GPS 1.32, 103.82.	Adeline Seah & Takao Inoue
PB1106	Caenorhabditis briggsae	RIL AF16 x HK104	Advanced Intercross Recombinant Inbred Line between AF16 and HK104	Ross et al. 2011
PB1107	Caenorhabditis briggsae	RIL AF16 x HK104	Advanced Intercross Recombinant Inbred Line between AF16 and HK104	Ross et al. 2011
PB1113	Caenorhabditis briggsae	RIL AF16 x HK104	Advanced Intercross Recombinant Inbred Line between AF16 and HK104	Ross et al. 2011
PB1117	Caenorhabditis briggsae	RIL AF16 x HK104	Advanced Intercross Recombinant Inbred Line between AF16 and HK104	Ross et al. 2011
PB1121	Caenorhabditis briggsae	RIL AF16 x HK104	Advanced Intercross Recombinant Inbred Line between AF16 and HK104	Ross et al. 2011
PB1122	Caenorhabditis briggsae	RIL AF16 x HK104	Advanced Intercross Recombinant Inbred Line between AF16 and HK104	Ross et al. 2011
PB1124	Caenorhabditis briggsae	RIL AF16 x HK104	Advanced Intercross Recombinant Inbred Line between AF16 and HK104	Ross et al. 2011
PB1125	Caenorhabditis briggsae	RIL AF16 x HK104	Advanced Intercross Recombinant Inbred Line between AF16 and HK104	Ross et al. 2011
PB1126	Caenorhabditis briggsae	RIL AF16 x HK104	Advanced Intercross Recombinant Inbred Line between AF16 and HK104	Ross et al. 2011
PB1127	Caenorhabditis briggsae	RIL AF16 x HK104	Advanced Intercross Recombinant Inbred Line between AF16 and HK104	Ross et al. 2011
PB1128	Caenorhabditis briggsae	RIL AF16 x HK104	Advanced Intercross Recombinant Inbred Line between AF16 and HK104	Ross et al. 2011
PB1130	Caenorhabditis briggsae	RIL AF16 x HK104	Advanced Intercross Recombinant Inbred Line between AF16 and HK104	Ross et al. 2011
PB1134	Caenorhabditis briggsae	RIL AF16 x HK104	Advanced Intercross Recombinant Inbred Line between AF16 and HK104	Ross et al. 2011
PB1136	Caenorhabditis briggsae	RIL AF16 x HK104	Advanced Intercross Recombinant Inbred Line between AF16 and HK104	Ross et al. 2011
PB1139	Caenorhabditis briggsae	RIL AF16 x HK104	Advanced Intercross Recombinant Inbred Line between AF16 and HK104	Ross et al. 2011
PB1141	Caenorhabditis briggsae	RIL AF16 x HK104	Advanced Intercross Recombinant Inbred Line between AF16 and HK104	Ross et al. 2011
PB1143	Caenorhabditis briggsae	RIL AF16 x HK104	Advanced Intercross Recombinant Inbred Line between AF16 and HK104	Ross et al. 2011
PB1145	Caenorhabditis briggsae	RIL AF16 x HK104	Advanced Intercross Recombinant Inbred Line between AF16 and HK104	Ross et al. 2011
PB1147	Caenorhabditis briggsae	RIL AF16 x HK104	Advanced Intercross Recombinant Inbred Line between AF16 and HK104	Ross et al. 2011
PB1157	Caenorhabditis briggsae	RIL AF16 x HK104	Advanced Intercross Recombinant Inbred Line between AF16 and HK104	Ross et al. 2011
PB1158	Caenorhabditis briggsae	RIL AF16 x HK104	Advanced Intercross Recombinant Inbred Line between AF16 and HK104	Ross et al. 2011
PB1165	Caenorhabditis briggsae	RIL AF16 x HK104	Advanced Intercross Recombinant Inbred Line between AF16 and HK104	Ross et al. 2011
PB1167	Caenorhabditis briggsae	RIL AF16 x HK104	Advanced Intercross Recombinant Inbred Line between AF16 and HK104	Ross et al. 2011
PB1168	Caenorhabditis briggsae	RIL AF16 x HK104	Advanced Intercross Recombinant Inbred Line between AF16 and HK104	Ross et al. 2011
PB1171	Caenorhabditis briggsae	RIL AF16 x HK104	Advanced Intercross Recombinant Inbred Line between AF16 and HK104	Ross et al. 2011
PB1173	Caenorhabditis briggsae	RIL AF16 x HK104	Advanced Intercross Recombinant Inbred Line between AF16 and HK104	Ross et al. 2011
PB1177	Caenorhabditis briggsae	RIL AF16 x HK104	Advanced Intercross Recombinant Inbred Line between AF16 and HK104	Ross et al. 2011
PB1179	Caenorhabditis briggsae	RIL AF16 x HK104	Advanced Intercross Recombinant Inbred Line between AF16 and HK104	Ross et al. 2011
PB1182	Caenorhabditis briggsae	RIL AF16 x HK104	Advanced Intercross Recombinant Inbred Line between AF16 and HK104	Ross et al. 2011
PB1185	Caenorhabditis briggsae	RIL AF16 x HK104	Advanced Intercross Recombinant Inbred Line between AF16 and HK104	Ross et al. 2011
PB1191	Caenorhabditis briggsae	RIL AF16 x HK104	Advanced Intercross Recombinant Inbred Line between AF16 and HK104	Ross et al. 2011
PB1203	Caenorhabditis briggsae	RIL AF16 x HK104	Advanced Intercross Recombinant Inbred Line between AF16 and HK104	Ross et al. 2011
PB1206	Caenorhabditis briggsae	RIL AF16 x HK104	Advanced Intercross Recombinant Inbred Line between AF16 and HK104	Ross et al. 2011
PB1207	Caenorhabditis briggsae	RIL AF16 x HK104	Advanced Intercross Recombinant Inbred Line between AF16 and HK104	Ross et al. 2011
PB1208	Caenorhabditis briggsae	RIL AF16 x HK104	Advanced Intercross Recombinant Inbred Line between AF16 and HK104	Ross et al. 2011
PB1209	Caenorhabditis briggsae	RIL AF16 x HK104	Advanced Intercross Recombinant Inbred Line between AF16 and HK104	Ross et al. 2011
PB1217	Caenorhabditis briggsae	RIL AF16 x HK104	Advanced Intercross Recombinant Inbred Line between AF16 and HK104	Ross et al. 2011
PB1222	Caenorhabditis briggsae	RIL AF16 x HK104	Advanced Intercross Recombinant Inbred Line between AF16 and HK104	Ross et al. 2011
PB1223	Caenorhabditis briggsae	RIL AF16 x HK104	Advanced Intercross Recombinant Inbred Line between AF16 and HK104	Ross et al. 2011
PB1227	Caenorhabditis briggsae	RIL AF16 x HK104	Advanced Intercross Recombinant Inbred Line between AF16 and HK104	Ross et al. 2011
PB1228	Caenorhabditis briggsae	RIL AF16 x HK104	Advanced Intercross Recombinant Inbred Line between AF16 and HK104	Ross et al. 2011
PB1229	Caenorhabditis briggsae	RIL AF16 x HK104	Advanced Intercross Recombinant Inbred Line between AF16 and HK104	Ross et al. 2011
PB1230	Caenorhabditis briggsae	RIL AF16 x HK104	Advanced Intercross Recombinant Inbred Line between AF16 and HK104	Ross et al. 2011
PB1232	Caenorhabditis briggsae	RIL AF16 x HK104	Advanced Intercross Recombinant Inbred Line between AF16 and HK104	Ross et al. 2011
PB1234	Caenorhabditis briggsae	RIL AF16 x HK104	Advanced Intercross Recombinant Inbred Line between AF16 and HK104	Ross et al. 2011
PB1235	Caenorhabditis briggsae	RIL AF16 x HK104	Advanced Intercross Recombinant Inbred Line between AF16 and HK104	Ross et al. 2011
PB1237	Caenorhabditis briggsae	RIL AF16 x HK104	Advanced Intercross Recombinant Inbred Line between AF16 and HK104	Ross et al. 2011
PB1240	Caenorhabditis briggsae	RIL AF16 x HK104	Advanced Intercross Recombinant Inbred Line between AF16 and HK104	Ross et al. 2011
PB1243	Caenorhabditis briggsae	RIL AF16 x HK104	Advanced Intercross Recombinant Inbred Line between AF16 and HK104	Ross et al. 2011
PB1245	Caenorhabditis briggsae	RIL AF16 x HK104	Advanced Intercross Recombinant Inbred Line between AF16 and HK104	Ross et al. 2011
PB1247	Caenorhabditis briggsae	RIL AF16 x HK104	Advanced Intercross Recombinant Inbred Line between AF16 and HK104	Ross et al. 2011
PB1249	Caenorhabditis briggsae	RIL AF16 x HK104	Advanced Intercross Recombinant Inbred Line between AF16 and HK104	Ross et al. 2011
PB1257	Caenorhabditis briggsae	RIL AF16 x HK104	Advanced Intercross Recombinant Inbred Line between AF16 and HK104	Ross et al. 2011
PB1259	Caenorhabditis briggsae	RIL AF16 x HK104	Advanced Intercross Recombinant Inbred Line between AF16 and HK104	Ross et al. 2011
PB1260	Caenorhabditis briggsae	RIL AF16 x HK104	Advanced Intercross Recombinant Inbred Line between AF16 and HK104	Ross et al. 2011
PB1265	Caenorhabditis briggsae	RIL AF16 x HK104	Advanced Intercross Recombinant Inbred Line between AF16 and HK104	Ross et al. 2011
PB1266	Caenorhabditis briggsae	RIL AF16 x HK104	Advanced Intercross Recombinant Inbred Line between AF16 and HK104	Ross et al. 2011
PB1275	Caenorhabditis briggsae	RIL AF16 x HK104	Advanced Intercross Recombinant Inbred Line between AF16 and HK104	Ross et al. 2011
PB1278	Caenorhabditis briggsae	RIL AF16 x HK104	Advanced Intercross Recombinant Inbred Line between AF16 and HK104	Ross et al. 2011
PB1279	Caenorhabditis briggsae	RIL AF16 x HK104	Advanced Intercross Recombinant Inbred Line between AF16 and HK104	Ross et al. 2011
PB1280	Caenorhabditis briggsae	RIL AF16 x HK104	Advanced Intercross Recombinant Inbred Line between AF16 and HK104	Ross et al. 2011
PB1281	Caenorhabditis briggsae	RIL AF16 x HK104	Advanced Intercross Recombinant Inbred Line between AF16 and HK104	Ross et al. 2011
PB1283	Caenorhabditis briggsae	RIL AF16 x HK104	Advanced Intercross Recombinant Inbred Line between AF16 and HK104	Ross et al. 2011
PB1285	Caenorhabditis briggsae	RIL AF16 x HK104	Advanced Intercross Recombinant Inbred Line between AF16 and HK104	Ross et al. 2011
PB1286	Caenorhabditis briggsae	RIL AF16 x HK104	Advanced Intercross Recombinant Inbred Line between AF16 and HK104	Ross et al. 2011
JU2831	Caenorhabditis briggsae	mfIR95 (IV, HK104>AF16)	Near Isogenic Line with a part of Chromosome IV (ca. 11-14.3 Mb Cb4) from HK104 introgressed into AF16	This study, genotypes in Table S9
JU2832	Caenorhabditis briggsae	mfIR96 (IV, HK104>AF16)	Near Isogenic Line with a part of Chromosome IV (ca. 0-11.28 Mb) from HK104 introgressed into AF16	This study, genotypes in Table S9
JU2833	Caenorhabditis briggsae	mfIR97 (IV, AF16>HK104)	Near Isogenic Line with a part of Chromosome IV (ca. 0-13.8 Mb) from AF16 introgressed into HK104	This study, genotypes in Table S9
JU2915	Caenorhabditis briggsae	mfIR98 (IV, HK104>AF16)	Near Isogenic Line with a part of Chromosome III (ca. 14.01 Mb to the right end) from HK104 introgressed into AF16	This study, genotypes in Table S9
JU2916	Caenorhabditis briggsae	mfIR99 (IV, HK104>AF16)	Near Isogenic Line with a part of Chromosome IV (ca. 0-11.28 Mb) from HK104 introgressed into AF16	This study, genotypes in Table S9
JU2922	Caenorhabditis briggsae	RIL JU1498xHK104	Recombinant Inbred Line between HK104 hermaphrodite and JU1498 male	This study, not individually genotyped
JU2923	Caenorhabditis briggsae	RIL JU1498xHK104	Recombinant Inbred Line between HK104 hermaphrodite and JU1498 male	This study, not individually genotyped
JU2924	Caenorhabditis briggsae	RIL JU1498xHK104	Recombinant Inbred Line between HK104 hermaphrodite and JU1498 male	This study, not individually genotyped
JU2925	Caenorhabditis briggsae	RIL JU1498xHK104	Recombinant Inbred Line between HK104 hermaphrodite and JU1498 male	This study, not individually genotyped
JU2926	Caenorhabditis briggsae	RIL JU1498xHK104	Recombinant Inbred Line between HK104 hermaphrodite and JU1498 male	This study, not individually genotyped
JU2927	Caenorhabditis briggsae	RIL JU1498xHK104	Recombinant Inbred Line between HK104 hermaphrodite and JU1498 male	This study, not individually genotyped
JU2928	Caenorhabditis briggsae	RIL JU1498xHK104	Recombinant Inbred Line between HK104 hermaphrodite and JU1498 male	This study, not individually genotyped
JU2929	Caenorhabditis briggsae	RIL JU1498xHK104	Recombinant Inbred Line between HK104 hermaphrodite and JU1498 male	This study, not individually genotyped
JU2930	Caenorhabditis briggsae	RIL JU1498xHK104	Recombinant Inbred Line between HK104 hermaphrodite and JU1498 male	This study, not individually genotyped
JU2931	Caenorhabditis briggsae	RIL JU1498xHK104	Recombinant Inbred Line between HK104 hermaphrodite and JU1498 male	This study, not individually genotyped
JU2932	Caenorhabditis briggsae	RIL JU1498xHK104	Recombinant Inbred Line between HK104 hermaphrodite and JU1498 male	This study, not individually genotyped
JU2933	Caenorhabditis briggsae	RIL JU1498xHK104	Recombinant Inbred Line between HK104 hermaphrodite and JU1498 male	This study, not individually genotyped
JU2934	Caenorhabditis briggsae	RIL JU1498xHK104	Recombinant Inbred Line between HK104 hermaphrodite and JU1498 male	This study, not individually genotyped
JU2935	Caenorhabditis briggsae	RIL JU1498xHK104	Recombinant Inbred Line between HK104 hermaphrodite and JU1498 male	This study, not individually genotyped
JU2936	Caenorhabditis briggsae	RIL JU1498xHK104	Recombinant Inbred Line between HK104 hermaphrodite and JU1498 male	This study, not individually genotyped
JU2937	Caenorhabditis briggsae	RIL JU1498xHK104	Recombinant Inbred Line between HK104 hermaphrodite and JU1498 male	This study, not individually genotyped
JU2938	Caenorhabditis briggsae	RIL JU1498xHK104	Recombinant Inbred Line between HK104 hermaphrodite and JU1498 male	This study, not individually genotyped
JU2939	Caenorhabditis briggsae	RIL JU1498xHK104	Recombinant Inbred Line between HK104 hermaphrodite and JU1498 male	This study, not individually genotyped
JU2940	Caenorhabditis briggsae	RIL JU1498xHK104	Recombinant Inbred Line between HK104 hermaphrodite and JU1498 male	This study, not individually genotyped
JU2941	Caenorhabditis briggsae	RIL JU1498xHK104	Recombinant Inbred Line between HK104 hermaphrodite and JU1498 male	This study, not individually genotyped
JU2942	Caenorhabditis briggsae	RIL JU1498xHK104	Recombinant Inbred Line between HK104 hermaphrodite and JU1498 male	This study, not individually genotyped
JU2943	Caenorhabditis briggsae	RIL JU1498xHK104	Recombinant Inbred Line between HK104 hermaphrodite and JU1498 male	This study, not individually genotyped
JU2944	Caenorhabditis briggsae	RIL JU1498xHK104	Recombinant Inbred Line between HK104 hermaphrodite and JU1498 male	This study, not individually genotyped
JU2945	Caenorhabditis briggsae	RIL JU1498xHK104	Recombinant Inbred Line between HK104 hermaphrodite and JU1498 male	This study, not individually genotyped
JU2946	Caenorhabditis briggsae	RIL JU1498xHK104	Recombinant Inbred Line between HK104 hermaphrodite and JU1498 male	This study, not individually genotyped
JU2947	Caenorhabditis briggsae	RIL JU1498xHK104	Recombinant Inbred Line between HK104 hermaphrodite and JU1498 male	This study, not individually genotyped
JU2948	Caenorhabditis briggsae	RIL JU1498xHK104	Recombinant Inbred Line between HK104 hermaphrodite and JU1498 male	This study, not individually genotyped
JU2949	Caenorhabditis briggsae	RIL JU1498xHK104	Recombinant Inbred Line between HK104 hermaphrodite and JU1498 male	This study, not individually genotyped
JU2950	Caenorhabditis briggsae	RIL JU1498xHK104	Recombinant Inbred Line between HK104 hermaphrodite and JU1498 male	This study, not individually genotyped
JU2951	Caenorhabditis briggsae	RIL JU1498xHK104	Recombinant Inbred Line between HK104 hermaphrodite and JU1498 male	This study, not individually genotyped
JU2952	Caenorhabditis briggsae	RIL JU1498xHK104	Recombinant Inbred Line between HK104 hermaphrodite and JU1498 male	This study, not individually genotyped
JU2953	Caenorhabditis briggsae	RIL JU1498xHK104	Recombinant Inbred Line between HK104 hermaphrodite and JU1498 male	This study, not individually genotyped
JU2954	Caenorhabditis briggsae	RIL JU1498xHK104	Recombinant Inbred Line between HK104 hermaphrodite and JU1498 male	This study, not individually genotyped
JU2955	Caenorhabditis briggsae	RIL JU1498xHK104	Recombinant Inbred Line between HK104 hermaphrodite and JU1498 male	This study, not individually genotyped
JU2957	Caenorhabditis briggsae	RIL JU1498xHK104	Recombinant Inbred Line between HK104 hermaphrodite and JU1498 male	This study, not individually genotyped
JU2958	Caenorhabditis briggsae	RIL JU1498xHK104	Recombinant Inbred Line between HK104 hermaphrodite and JU1498 male	This study, not individually genotyped
JU2959	Caenorhabditis briggsae	RIL JU1498xHK104	Recombinant Inbred Line between HK104 hermaphrodite and JU1498 male	This study, not individually genotyped
JU2960	Caenorhabditis briggsae	RIL JU1498xHK104	Recombinant Inbred Line between HK104 hermaphrodite and JU1498 male	This study, not individually genotyped
JU2961	Caenorhabditis briggsae	RIL JU1498xHK104	Recombinant Inbred Line between HK104 hermaphrodite and JU1498 male	This study, not individually genotyped
JU2962	Caenorhabditis briggsae	RIL JU1498xHK104	Recombinant Inbred Line between HK104 hermaphrodite and JU1498 male	This study, not individually genotyped
JU2963	Caenorhabditis briggsae	RIL JU1498xHK104	Recombinant Inbred Line between HK104 hermaphrodite and JU1498 male	This study, not individually genotyped
JU2964	Caenorhabditis briggsae	RIL JU1498xHK104	Recombinant Inbred Line between HK104 hermaphrodite and JU1498 male	This study, not individually genotyped
JU2965	Caenorhabditis briggsae	RIL JU1498xHK104	Recombinant Inbred Line between HK104 hermaphrodite and JU1498 male	This study, not individually genotyped
JU2966	Caenorhabditis briggsae	RIL JU1498xHK104	Recombinant Inbred Line between JU1498 hermaphrodite and HK104 male	This study, not individually genotyped
JU2967	Caenorhabditis briggsae	RIL JU1498xHK104	Recombinant Inbred Line between JU1498 hermaphrodite and HK104 male	This study, not individually genotyped
JU2968	Caenorhabditis briggsae	RIL JU1498xHK104	Recombinant Inbred Line between JU1498 hermaphrodite and HK104 male	This study, not individually genotyped
JU2969	Caenorhabditis briggsae	RIL JU1498xHK104	Recombinant Inbred Line between JU1498 hermaphrodite and HK104 male	This study, not individually genotyped
JU2970	Caenorhabditis briggsae	RIL JU1498xHK104	Recombinant Inbred Line between JU1498 hermaphrodite and HK104 male	This study, not individually genotyped
JU2971	Caenorhabditis briggsae	RIL JU1498xHK104	Recombinant Inbred Line between JU1498 hermaphrodite and HK104 male	This study, not individually genotyped
JU2972	Caenorhabditis briggsae	RIL JU1498xHK104	Recombinant Inbred Line between JU1498 hermaphrodite and HK104 male	This study, not individually genotyped
JU2973	Caenorhabditis briggsae	RIL JU1498xHK104	Recombinant Inbred Line between JU1498 hermaphrodite and HK104 male	This study, not individually genotyped
JU2974	Caenorhabditis briggsae	RIL JU1498xHK104	Recombinant Inbred Line between JU1498 hermaphrodite and HK104 male	This study, not individually genotyped
JU2975	Caenorhabditis briggsae	RIL JU1498xHK104	Recombinant Inbred Line between JU1498 hermaphrodite and HK104 male	This study, not individually genotyped
JU2976	Caenorhabditis briggsae	RIL JU1498xHK104	Recombinant Inbred Line between JU1498 hermaphrodite and HK104 male	This study, not individually genotyped
JU2977	Caenorhabditis briggsae	RIL JU1498xHK104	Recombinant Inbred Line between JU1498 hermaphrodite and HK104 male	This study, not individually genotyped
JU2978	Caenorhabditis briggsae	RIL JU1498xHK104	Recombinant Inbred Line between JU1498 hermaphrodite and HK104 male	This study, not individually genotyped
JU2979	Caenorhabditis briggsae	RIL JU1498xHK104	Recombinant Inbred Line between JU1498 hermaphrodite and HK104 male	This study, not individually genotyped
JU2980	Caenorhabditis briggsae	RIL JU1498xHK104	Recombinant Inbred Line between JU1498 hermaphrodite and HK104 male	This study, not individually genotyped
JU2981	Caenorhabditis briggsae	RIL JU1498xHK104	Recombinant Inbred Line between JU1498 hermaphrodite and HK104 male	This study, not individually genotyped
JU2982	Caenorhabditis briggsae	RIL JU1498xHK104	Recombinant Inbred Line between JU1498 hermaphrodite and HK104 male	This study, not individually genotyped
JU2983	Caenorhabditis briggsae	RIL JU1498xHK104	Recombinant Inbred Line between JU1498 hermaphrodite and HK104 male	This study, not individually genotyped
JU2984	Caenorhabditis briggsae	RIL JU1498xHK104	Recombinant Inbred Line between JU1498 hermaphrodite and HK104 male	This study, not individually genotyped
JU2985	Caenorhabditis briggsae	RIL JU1498xHK104	Recombinant Inbred Line between JU1498 hermaphrodite and HK104 male	This study, not individually genotyped
JU2986	Caenorhabditis briggsae	RIL JU1498xHK104	Recombinant Inbred Line between JU1498 hermaphrodite and HK104 male	This study, not individually genotyped
JU2987	Caenorhabditis briggsae	RIL JU1498xHK104	Recombinant Inbred Line between JU1498 hermaphrodite and HK104 male	This study, not individually genotyped
JU2988	Caenorhabditis briggsae	RIL JU1498xHK104	Recombinant Inbred Line between JU1498 hermaphrodite and HK104 male	This study, not individually genotyped
JU2989	Caenorhabditis briggsae	RIL JU1498xHK104	Recombinant Inbred Line between JU1498 hermaphrodite and HK104 male	This study, not individually genotyped
JU2990	Caenorhabditis briggsae	RIL JU1498xHK104	Recombinant Inbred Line between JU1498 hermaphrodite and HK104 male	This study, not individually genotyped
JU2991	Caenorhabditis briggsae	RIL JU1498xHK104	Recombinant Inbred Line between JU1498 hermaphrodite and HK104 male	This study, not individually genotyped
JU2992	Caenorhabditis briggsae	RIL JU1498xHK104	Recombinant Inbred Line between JU1498 hermaphrodite and HK104 male	This study, not individually genotyped
JU2993	Caenorhabditis briggsae	RIL JU1498xHK104	Recombinant Inbred Line between JU1498 hermaphrodite and HK104 male	This study, not individually genotyped
JU2994	Caenorhabditis briggsae	RIL JU1498xHK104	Recombinant Inbred Line between JU1498 hermaphrodite and HK104 male	This study, not individually genotyped
JU2995	Caenorhabditis briggsae	RIL JU1498xHK104	Recombinant Inbred Line between JU1498 hermaphrodite and HK104 male	This study, not individually genotyped
JU2996	Caenorhabditis briggsae	RIL JU1498xHK104	Recombinant Inbred Line between JU1498 hermaphrodite and HK104 male	This study, not individually genotyped
JU2997	Caenorhabditis briggsae	RIL JU1498xHK104	Recombinant Inbred Line between JU1498 hermaphrodite and HK104 male	This study, not individually genotyped
JU2998	Caenorhabditis briggsae	RIL JU1498xHK104	Recombinant Inbred Line between JU1498 hermaphrodite and HK104 male	This study, not individually genotyped
JU2999	Caenorhabditis briggsae	RIL JU1498xHK104	Recombinant Inbred Line between JU1498 hermaphrodite and HK104 male	This study, not individually genotyped
JU3000	Caenorhabditis briggsae	RIL JU1498xHK104	Recombinant Inbred Line between JU1498 hermaphrodite and HK104 male	This study, not individually genotyped
JU3001	Caenorhabditis briggsae	RIL JU1498xHK104	Recombinant Inbred Line between JU1498 hermaphrodite and HK104 male	This study, not individually genotyped
JU3241	Caenorhabditis briggsae	mfIR117 (II, HK104>JU1498)	Near Isogenic Line with a part of Chromosome II (ca. 7.0 Mb Cb4 to the right end) from HK104 introgressed into JU1498	This study, genotypes in Table S9
JU3244	Caenorhabditis briggsae	mfIR120 (II, JU1498>HK104)	Near Isogenic Line with a part of Chromosome II (ca. 14.00 Mb to the right end) from JU1498 introgressed into HK104	This study, genotypes in Table S9
JU3245	Caenorhabditis briggsae	mfIR121 (II, JU1498>HK104)	Near Isogenic Line with a part of Chromosome II (ca. 10.5-14.0 Mb and 15.8 Mb to the right end) from JU1498 introgressed into HK104	This study, genotypes in Table S9
JU3246	Caenorhabditis briggsae	mfIR122 (II, JU1498>HK104)	Near Isogenic Line with a part of Chromosome II (ca. 10.5 Mb to the right end) from JU1498 introgressed into HK104	This study, genotypes in Table S9
JU3247	Caenorhabditis briggsae	mfIR123 (II, JU1498>HK104)	Near Isogenic Line with a part of Chromosome II (ca. 14.9 Mb to the right end) from JU1498 introgressed into HK104	This study, genotypes in Table S9
JU4033	Caenorhabditis briggsae	mfIR124 II, JU1498>HK104)	Near Isogenic Line: HK104 background with JU1498 end of chr. II (between Cb4 15.1 and 16.6 Mb). Obtained by recombination in a cross between HK104 and NIL JU3247.	This study, genotypes in Table S9
JU4034	Caenorhabditis briggsae	mfIR125 (II, JU1498>HK104)	Near Isogenic Line: HK104 background with JU1498 end of chr. II (between Cb4 16.05 and 16.6 Mb ). Obtained by recombination in a cross between HK104 and NIL JU3247, inbetween markers: II:16,058 (PCR) and II:16,146 (pyrosequencing) on Cb4 assembly.	This study, genotypes in Table S9
JU3406	Caenorhabditis briggsae	CBG01824(mf152); Cbr-dpy-1(mf193)	CRISPR replacement in AF16 background: IV:10349333 was replaced with the HK104 allele and 3 other synonymous SNPs were introduced.	This study	AGATCGTCCGGGTTGTTCTTATACTTTGTACAAGCATCTGCGAGATGTTTACAGTGGATT
JU3408	Caenorhabditis briggsae	CBG01824(mf153)	CRISPR replacement in AF16 background of the 3 synonymous SNPs were introduced; see Methods.	This study	AGATCGTCCGGGTTGTTCTTATACTTTGTACAAGCATCTACGAGATGTTTACAGTGGATT
JU3414	Caenorhabditis briggsae	CBG01824(mf152)	JU3406 outcrossed 1x into AF16 to remove dpy-1.	This study
JU3436	Caenorhabditis briggsae	CBG01824(mf161)	7 bp CRISPR deletion in CBG01824 gene in AF16 background	This study	TGTATGATCGTACAGGACTGCTCTGTAGCGATGACGATGTTCAAGA-------TCATGCTGTTTGTGAAATGTGCTGGGCCAGGAACCTCATCGAGAA
JU3456	Caenorhabditis briggsae	CBG01824(mf152) Cbr-rsd-2(mf173)	5 bp CRISPR deletion in rsd-2 (exon 3) in JU3414 background	This study	CTGAAATCTAACATCGATGTGACCGAAT-----GAGAAGATGTACGAGTTCGAGAAGAAGTGAGTATGTCTTTTAGATGTATTTAATTATCAAAAAA
JU4131	Caenorhabditis briggsae	CBG01824(mf152) Cbr-rsd-2(mf197)	17 bp CRISPR deletion in rsd-2 (exon 18) in JU3414 background (backcross 1x in JU3414 to remove dpy-1)	This study	AGAATTTAATTCATTATTCAATCTTTTTCTTCCTATTTCAGACAATATCGGCCACAACAAC-----------------ATGTCGTTTTCCGGTAGAAATGACGGAACACCCTTGAACTGCCTGACCCTTGA
N2	Caenorhabditis elegans	reference strain		Paul Sternberg's laboratory
NL3307	Caenorhabditis elegans	rsd-2(pk3307)		Caenorhabditis Genetics Center
VS27	Caenorhabditis elegans	rde-11(hj37)		Caenorhabditis Genetics Center
