## Supplementary material for "Natural variation in infection specificity of *Caenorhabditis briggsae* isolates by two RNA viruses": Table S2

### Sheet: RT-PCR
RT-PCR
	Primer 1	Primer 2
SANTV RNA1	oTB1: CCTTCATCCGCCACTCAG	oTB2: GCGTTGTGTGGTTGGCGG
SANTV RNA2	GW179 : CAAGAAGAACATAAGCCGGAAGCT	GW183 : TGGAACATCTGTGATGCTGCG
LEBV RNA1	oGB5 : TTGTGAAGGACGCTGGA	oGB6 : GACTGCCCATTCCAGATC
LEBV RNA2	oTB13 : CTAGCAGGCGTGTCCAGTGT	oTB14 : GCCAGTCCTGGTCGTAATGT
OrV RNA1	GW194 : ACCTCACAACTGCCATCTACA	GW195 : GACGCTTCCAAGATTGGTATTGGT
eft-2	eft-2Fv3 : GCTTACTTGCCTGTCAACGAGTC	eft-2Rv3 : CGGTGTTGGAGCGGAGA

### Sheet: Pyrosequencing  AF16xHK104
Pyrosequencing SNP markers to genotype the NILs between AF16 and HK104
Name in record	Chromosome	Position Wormbase WS266	Forward primer	Reverse primer	Sequencing primer
snpHK104_I_2	I	2265533	ACGAACGCCAGAGGTTTTATT	TCCTCTTCTTTGGAACGTCTTCA	TGGCAGTTATTTGATACTC
I_2_4	I	7923081	CAAGAATGGAATTTTTTCTCAGA	CCTCACAAAAACCATGTTGTTATCT	TGAATTTTTTCTCAGAC
I_12_2	I	12265918	GTTATGATGGAGGATGGAAAATG	TCCTTGCTCATCTCGACAGATT	CTTGCTCATCTCGACA
snpHK104_I_14	I	14625896	AAAAACTCACAAACGCTCCAATAA	ACGTTTATGCCAAGGAGCACT	CAATAATCAGGGAAATCAA
snpHK104_II_2	II	2036104	GGAGCCATCGCTTTTGTCTA	GGCCATCACTCACCACTTTC	GGCACAAACTTCGGT
snpHK104_II_9	II	9166181	GATAAACACAACAACGCGAATAAG	ACGTTCTGCCCAAAATTTTTAA	TGTTCTATTGTATCGACTTT
snpHK104_II_14	II	14054286, 14054294	TCCAACATGCTAGTGGCAACTCTC	CTCCTGTGGGGCACTGCTAT	AGTGGCAACTCTCTCG
II_15_1	II	15886462	CCAGGAAGAATGTGACCCATAGC	TGTGTGAATGGGGGCTG	TATTGTGATCGTTGAGATT
III_1_1	III	1914613	ATGTTTGTCTGCGTCCCTCAAT	TTCCCTTTTTCTCGCTGCTAAGATA	CCTCAATTTCCCACAC
III_1_8	III	2026218	GCCAGATTTTCACATTTATTCA	ACGGAGAATTGATTGATGTGGT	ACTATAGTCATTCAATGAAA
III_10_3	III	10685052	AGAAAGTCAAGAGCGAAGTGTT	GAGACTCACTTTTCCTCCAGACCT	TCCTGCAACATCCGG
snpHK104_III_14	III	14132069	TGCTTTTTGGCATCGAAGTC	CTCCCCAAAACTCGAATCTCT	TTTTTGGCATCGAAG
snpHK104_IV_1	IV	1318816	ACGGATTCTGGAAAAAAAAAACT	TGGACTGTGAAATTGGAAGGTATA	TGGGACCTGGGCATA
snpHK104_IV_7	IV	7940922	GTCGAGTCCCGTGCTTCTT	GTATTGGGATCCTCTGTAGGACA	CCCGTGCTTCTTCCA
IV:10412366	IV	10412366	CCAGCATCAAATCCAGAAGAAT	TTGTTGAACAGTTGCCTGAGGT	GAAGAGTCTGCCGAAT
IV:10672431	IV	10672445	CAAAATGGCAAAGGCGAATG	TACCAATGCACTTCGCTTCTGA	CCAATGCACTTCGCT
IV:10789356	IV	10789370	CATCAACAATTTGCGCTTGC	GGAGCGGTGTAACTCTAATCGGA	AGATGATGATACCGGG
IV:11010228	IV	11010228	CCACGAAGACGAACCAATTGT	GCGGAGAGTTATCAAAGTCTGCAT	AACCAATTGTGATGGC
IV:11245891	IV	11245905	GGCGACAGATATACCAAGGAACAA	TGATTTCAGCTCCTGATGGTTCTC	CTCTTCGGCTCCCTC
cb13587	IV	11279545	CAAAGTGGCTCCCATTTAGCT	TGAGAGTGATTGTACGGCAAGA	GCTCGAAATAGAACTTCC
snpHK104_IV_14	IV	14205090-91	TGGTGTGGTGCGAAGAAGT	CAAGTCAAAACCGCTTACTTTTC	GGGTGTGTTCGAGTTTC
IV_16_1	IV	16096231	AGTCGCTTCATTTTCGAACAC	GTTTTTTTCTTGTGTCCCATCATT	AATTGATTTTATTACATTCA
snpHK104_V_0	V	905031	CGGTTCGCTCACTAAACCATTTT	CGAGCTAGTCGTTGCAGTAAGATC	AAGAAAACCACATTTGG
snpHK104_V_5	V	5124909	CTCAACGTGCTGCATTAATTTCTC	TTGCATTCAAATCGATCAACTCA	TGCATTCAAATCGATC
V_9_2	V	9603447	CGTTGCTTTTTTTCTGCAAACTTC	ACGAAATTCAAATCTCGGTCAAA	CTGCAAACTTCTATATCTCT
snpHK104_V_15	V	15751877	CGTAACGAACAACAGCACTGTC	TCCATTCCTGATTCAAGACTGTC	GAACAACAGCACTGTCTT
V_19_1	V	19021128	GGAGCCAGGATGTCTGAAAATCTA	GGCCATCCTTTTGTCTTCATATT	TGTCTTCATATTGCTCATT
X_1	X	1729963	GCAATGGTTATTGTAAGGCGATAG	ACATCAGGACCAACAACAGAGAAT	TTGTAAGGCGATAGATTAG
X_4_2	X	4846076	CGCAGGCAGTTTTCACTTC	TCATTGGGGCCCAGAACTA	AACCGTGTCATAACACAG
X_11_3	X	11663967	TCAAAGAAATTTCACCCCGTATAT	TATGCTAATGAAGAGCGG	CCGGTTCTTGGTAGTTT
snpHK104_X_19	X	19476589	TCCATTCCGTCCAAGACAAC	ATTCGAGACGTGGAAAGGAATT	ATCTCTCTGCTCACGTT
X_20_2	X	20889849	GGTGCAAGAACATGCCTCAAG	TAGCGTTTTTCACAACTCGGAGAT	GAACATGCCTCAAGAAG
				A universal primer TAGCAGGATACGACTAT is added in 5' of the reverse primer.
				see Aydin et al. 2006

### Sheet: Pyrosequencing JU1498xHK104
Pyrosequencing SNP markers to genotype the NILs between HK104 and JU1498
Position is on Cb4 assembly
ChrI20745-F	GCTCTTCTTAAGGGCTACAAGATA
ChrI20745-R*	TAGCAGGATACGACTATCGAAATATGGGAAGAAGAGGATTTG
ChrI20745-S	GAGCTTAACCTTCTTTTTT
ChrI-7725228-F	CTTCCAAAACCTTCGACTTTAGC
ChrI-7725228-R*	TAGCAGGATACGACTATCGTTCCAGAGCCAAGTGTTGAGT
ChrI-7725228-S	AATCAGTTTGAACTGGTT
ChrI15455686-F	TCAATTTTCTTCGTTCGGTGAATA
ChrI15455686-R*	TAGCAGGATACGACTATCCGCGCCAAACTTTTTTCTGTA
ChrI15455686-S	TATTCCGAAGCACGC
CHRII9155-F	GGTGGAAGTCATGCGTTATAAAA
CHRII9155-R*	TAGCAGGATACGACTATCAACGAAACGATTTCACAAACAAC
ChrII9155-S	GTCTCTGTAACATCCATAAC
ChrII7001270-F	TCGTATGCCAGACTTTGAAATG
ChrII7001270-R*	TAGCAGGATACGACTATCCTCGCTTTCACAATTCTTTTCTT
ChrII7001270-S	ATCCGATCAGCTATGAG
ChrII10501678-F*	GTGACGTACTAGCAACGCCCAGAACCAATCCTGTTTTCTA
ChrII10501678-R	GATTACCACAACCAGCACAAATTA
ChrII10501678-S	CAACCAGCACAAATTAAA
ChrII14007588-F	CGTCGGCCTTTACCACCTTTT
ChrII14007588-R*	TAGCAGGATACGACTATCCTCCAAGTCTTCGCCGACAA
ChrII14007588-S	GGGCTTCCACCATTT
II:15845340-F*	GTGACGTACTAGCAACGACCGATTGGGTGGTAGAAGACTT
II:15845340-R	GTTATGCAAATGCGGAAAGC
II:15845340-S	ATTACTCAAAATTTACTTGG
ChrII-15854011-F	ACATTTCGTCAACAAAAACGATAA
ChrII-15854011-R*	TAGCAGGATACGACTATCTTTTTCCGGCATTGTTGTGA
ChrII-15854011-S	ATAAAAATGCTGATAATTGA
II:15890917-F*	GTGACGTACTAGCAACGATGTGTGGGTTTTTGATATTCTGA
II:15890917-R	GCCTATTGAGATCCTCCATTAGAA
II:15890917-S	TTAGAATCCAACTGATAAGG
II:16146276-F	GCAACTTTTTGTTGGACGGCTATC
II:16146276-R*	TAGCAGGATACGACTATCGGGTCTCATCAATGTGGCGTAT
II:16146276-S	GACGCGGGTTCCTTA
II:16574925-F*	GTGACGTACTAGCAACGACGCTACTGGCACTTTCTGCT
II:16574925-R	CTGTGCATGGATCTGGAAATAAG
II:16574925-S	AAATCAAAACTTCCCG
ChrII16578345-F	ATCCGATGTCTGTGTTAATCAACG
ChrII16578345-R*	TAGCAGGATACGACTATCACGCTCAACCTGGAAATGAAA
ChrII16578345-S	TCAAGAAGGTTCGTCAC
ChrIII-5404-F	TGTTCAAGAAGCATCCAGTGTATA
ChrIII-5404-R*	TAGCAGGATACGACTATCTTCGCAAGGTGATCAGTATAGTGT
ChrIII-5404-S	TCTAAATAAAATTACGGTGA
ChrIII6774296-F	CTGCTTTTCGATTCAGTTTTATTC
ChrIII6774296-R*	TAGCAGGATACGACTATCGTTTAATCAGGGCAAGAATGATG
ChrIII6774296-S	AAGTGGTTCCAACCAT
ChrIII14571916-F	CGATTTCATGTGACCGTTATGT
ChrIII14571916-R*	TAGCAGGATACGACTATCGAGGAATGCATGGTTACGAAATAT
ChrIII14571916-S	ATGTATTTTCCTTGTTGC
ChrIV-33917-F	ATTGTTCTAGGCGGTTAAAAGCG
ChrIV-33917-R*	TAGCAGGATACGACTATCTTCAACTTTATGACGGGGTACG
ChrIV-33917-S	ACAACTATATCATTTGAACT
ChrIV8752080-F	AGCAGGTAGGTAGAAGGTGATTGG
ChrIV8752080-R*	TAGCAGGATACGACTATCTTCTTCGCCTTGTCACTCCT
ChrIV8752080-S	TGATGATGTCATAATTGAAA
ChrIV-17183922-F	GTTCTGTCGGGAGTTTGAGATTTC
ChrIV-17183922-R*	TAGCAGGATACGACTATCTCGGATCGATTTTTGATGGA
ChrIV-17183922-S	ATGATATGGTTACTTGTGTG
ChrV2741-F	ACACATATTGACCCATCCGAAGAA
ChrV2741-R*	TAGCAGGATACGACTATCATTGTCCAGATGCCGAATGC
ChrV2741-S	CCCATCCGAAGAACTA
ChrV9744447-F	ATGAATTCACTATATTTGCCACAA
ChrV9744447-R*	TAGCAGGATACGACTATCTCTCCAATATTTGGGCTTTCAT
ChrV9744447-S	TTTGCCACAAACTTTTT
ChrV-19457549-F	TTCAAAAAATGGCGATTGGAC
ChrV-19457549-R*	TAGCAGGATACGACTATCTCTCCCAAAATCCCATTGTTTC
ChrV-19457549-S	ATGGCGATTGGACGT
ChrX10759973-F	AGCGTGCAGTGTTCATATTCA
ChrX10759973-R*	TAGCAGGATACGACTATCGGTGTTTTCAAGGGATCGTAGTTA
ChrX10759973-S	ACGTTCTTGGGGCTT
ChrX21253492-F	GTTCAAAAATCGGGCTGATAGTA
ChrX21253492-R*	TAGCAGGATACGACTATCTTAATTTTCCAAAGTTGGGATTTC
ChrX21253492-S	ATCGGGCTGATAGTAGA
	A universal primer (in blue or green font) is added in 5' of the reverse primer.

### Sheet: Indels JU1498xHK104
Position (Cb4)	Deletion	Primers	Sequence	PCR product	Notes	QX1410 Stevens et al. assembly
II:14,973,333-423	90bp deletion in HK104	CbrII14,973F	GTCTTTGAGGCATTCAACCG	254bp
		CbrII14,973R	TTCGCTTATGAACGGTTTGCA
II:15,198,038-144	106 bp deletion in HK104	CbrII15,198F	ATGAACTCACTGGATCACAAAA	484bp
		CbrII15,198R	GCACACCTTCTCCAGAAGC
II:15,807,330-486	156bp deletion in HK104	II-15,807-F	GGAACGAACACCACACATGT	306bp
		II-15,807-R	CAGCTTCTTGGACCGTCTAGA
II:15,849,371-953	582bp deletion in JU1498	II-15,849-F	TTTGGTGGAAAAGTGGAGGC	721bp
		II-15,849-R	TTTCAGATTCGCGTTCCCAG
II-15,968,499-603	104bp deletion in HK104	II-15,968-F	CAACAGTTTTACACCCGCCA	330 bp
		II-15,968-R	TGTTTTGTGGACCGGTGATG
II-16,017,042-104	62bp deletion in HK104	II-16,017-F	TAGTCTAGCATACCCACGCC	354 bp	in Cbr-emc-2	ca. 15.943 Mb
		II-16,017-R	ATCTGGGAGCACGTCATCTC
II:16,058,198-410	212bp deletion in HK104	II:16,058-F	CACCCAAGCCGTCAACTTTG	528bp	in Cbr-dlhd-1	ca. 15.985 Mb
		II:16,058-R	GGCGGATTGTGTACTCTGGA
II:16,146,734-996	262bp predicted deletion	II:16,146-F	TGAATGGAAACTGGCTCGAA	614 bp	No deletion
		II:16,146-R	GCTGAGCGCCTATGAAAGTG
II:16,566,841-888	47 bp deletion in HK104	CbrII16,567F	TAAGGACTAATCGCTGATAAGT	329bp
		CbrII16,567R	TGAGCGCGTCACTGGTAAC

### Sheet: CRISPR
CBG01824 non-synonymous substitution
Guide RNA	GTCCGGGTTGTTCTTATACT (TGG)
Repair template	AGATCGTCCGGGTTGTTCTTATACTTTGTACAAGCATCTGCGAGATGTTTACAGTGGATT	In red is the SNP between AF16 and HK104
Repair template-Without the SNP change (control)	AGATCGTCCGGGTTGTTCTTATACTTTGTACAAGCATCTACGAGATGTTTACAGTGGATT	In blue are the synonymous SNPs
PCR-Forward primer	GGCTGAAACTTCGTCAAGGG	PCR primers are to amplify and sequence the region targeted for the repair.
PCR-Reverse primer	TGGCATCAATTTTCGGGCGT
CBG01824 deletion
rde-11-Cbr-1	ATGACGATGTTCAAGAAGTG (TGG)	gRNA targeting CBG01824
rde11-cbr-F2	CGGCTCCTATCTCCTCATGA	PCR primers to screen for small indels
rde11-cbr-R2	AGCCTGATTATTTGGTCTGAACA
Cbr-rsd-2 deletions
rsd-2-crRNA	GTACATCTTCTCAATAAATT (CGG)	gRNA targeting Cbr-rsd-2 (exon3)
rsd-2-Fleft	ACTTCTTCTCGAACTCGTAC	PCR primers to screen for small indels
rsd-2-Fright	ATTATCCAAACAGCATGTGTC
Cbr-rsd2-3	GACATGGTGTCCTCGCCGAA (TGG)	gRNA targeting Cbr-rsd-2 (exon18)
rsd2-F3	ATCATTTGCTAAACCCGCCC	PCR primers to screen for small indels
rsd2-R3	CAGGCAGTTCAAGGGTGTTC
