## Supplementary material for "Natural variation in infection specificity of *Caenorhabditis briggsae* isolates by two RNA viruses": Table S3

### Sheet: Table.S10a
Survival
#worms	Survival_counts	day1	day2	day3	day4	day5	day6	day7	day8	day9	day10	day11	day12	day13	day14	day15	day16	day17	day18	day19	day20	day21	day22	day23	day24	day25	day26	day27
70	survival JU1264 : LEBV	70	69	68	66	60	58	48	40	33	28	21	16	6	3	2	0	0	0	0	0	0	0	0	0	0	0	0
77	survival JU1264 : SANTV	76	75	71	62	49	47	42	37	29	26	20	13	7	3	2	1	0	0	0	0	0	0	0	0	0	0	0
61	survival JU1264 : MOCK	61	60	59	59	59	58	58	56	55	53	51	49	45	43	39	37	34	30	26	20	12	8	6	5	2	0	0
69	survival JU1264 : both	69	67	66	55	49	48	38	33	24	22	17	11	6	4	4	4	2	1	1	0	0	0	0	0	0	0	0
%	Survival_percent	day1	day2	day3	day4	day5	day6	day7	day8	day9	day10	day11	day12	day13	day14	day15	day16	day17	day18	day19	day20	day21	day22	day23	day24	day25	day26	day27
70	survival JU1264 : LEBV	100	98.5714	97.1429	94.2857	85.7143	82.8571	68.5714	57.1429	47.1429	40	30	22.8571	8.57143	4.28571	2.85714	0	0	0	0	0	0	0	0	0	0	0	0
77	survival JU1264 : SANTV	98.7013	97.4026	92.2078	80.5195	63.6364	61.039	54.5455	48.0519	37.6623	33.7662	25.974	16.8831	9.09091	3.8961	2.5974	1.2987	0	0	0	0	0	0	0	0	0	0	0
61	survival JU1264 : MOCK	100	98.3607	96.7213	96.7213	96.7213	95.082	95.082	91.8033	90.1639	86.8852	83.6066	80.3279	73.7705	70.4918	63.9344	60.6557	55.7377	49.1803	42.623	32.7869	19.6721	13.1148	9.83607	8.19672	3.27869	0	0
69	survival JU1264 : both	100	97.1014	95.6522	79.7101	71.0145	69.5652	55.0725	47.8261	34.7826	31.8841	24.6377	15.942	8.69565	5.7971	5.7971	5.7971	2.89855	1.44928	1.44928	0	0	0	0	0	0	0	0

### Sheet: Table.S10b
Broodsize per day and total broodsize for worm alive at 96h post infection and with no accidental loss of the mother due to digging in the agar behavior															Broodsize per day
															MEAN	LEBV	SANTV	Both	Mock
	LEBV	LEBV	LEBV	LEBV	LEBV	LEBV	LEBV	LEBV	LEBV	LEBV	LEBV				24h	44.2727	57.6667	60.1667	76.1538
day 0	123	47	95	47	4	17	12	33	42	23	44				48h	32	65.5833	47.4545	118.615
day1	0		7	47	11	36	19	32	81	59	28				72h	54.5455	53.3	33.9167	24.7692
day2	40	61	54	31	116	36	46	65	39	64	48				96h	52.8	43.0833	15.25	0.833333
day3	104	80		45	65	15	74	36	11	52	46				120h	17.7273	14	12.4167	0
day4	71	7	4	1	29	3	64	0	0	3	13				144h	0	0	1	0
day5	0	0	0	0	0	0	0	0	0	0	0				168h	0.545455	0	0	0
day6	0	0	0	0	0	0	0	0	0	0	6
															STDEV	LEBV	SANTV	Both	Mock
	SANTV	SANTV	SANTV	SANTV	SANTV	SANTV	SANTV	SANTV	SANTV	SANTV	SANTV	SANTV			24h	35.7466	32.1625	33.6367	23.9473
day 0	112	103	17	44	40	43	58	93	66	56	54	6			48h	25.0466	41.5505	20.2453	39.8947
day1	33	119	0	120	96	84	56	28	91	104	35	21			72h	23.4195	29.6762	27.8485	17.7255
day2		49	79	5	59	35	56		59	12	80	99			96h	28.9167	52.5261	28.8085	1.2673
day3	97	11	131	2	1	3	39	99	0	0	14	120			120h	26.0273	28.2907	21.1723	0
day4	20	0	8	0	0	5	4	99	0	0	29	3			144h	0	0	2.66288	0
day5	0	0	0	0	0	0	0	0	0	0	0	0			168h	1.80907	0	0	0
day6	0	0	0	0	0	0	0	0	0	0	0	0
SANTV	262	282	235	171	196	170	213	319	216	172	212	249
	Both	Both	Both	Both	Both	Both	Both	Both	Both	Both	Both	Both			Total Broodsize for worm included in the time line
day 0	45	45	41	32	119	27	113	52	98	74	58	18			Rep	LEBV	SANTV	Both	Mock
day1	55	57	49	43	76	52		59	11	38	68	14			1	338	262	125	243
day2	25	21	25	13	48	2	13	52	99	62	7	40			2	195	282	123	235
day3	0	0	26	0	10	1	2			83					3	160	235	153	213
day4	0	0	12	0	0	0	0	0	51	30	0	56			4	171	171	88	211
day5	0	0	0	0	0	0	0	0	3	0	0	9			5	225	196	253	267
day6	0	0	0	0	0	0	0	0	0	0	0	0			6	107	170	82	235
Both	125	123	153	88	253	82	128	163	262	287	133	137			7	215	213	128	238
	Mock	Mock	Mock	Mock	Mock	Mock	Mock	Mock	Mock	Mock	Mock	Mock	Mock		8	166	319	163	124
day 0	139	65	52	71	72	51	53	94	74	62	74	94	89		9	173	216	262	189
day1	67	113	142	138	141	154	141	18	107	147	89	151	134		10	201	172	287	225
day2	36	53	18	2	54	30	42	12	8	14	22	29	2		11	185	212	133	185
day3	1	4	1	0	0	0	2	0	0	2		0	0		12		249	137	274
day4	0	0	0	0	0	0	0	0	0	0	0	0	0		13				225
day5	0	0	0	0	0	0	0	0	0	0	0	0	0
day6	0	0	0	0	0	0	0	0	0	0	0	0	0
Mock	243	235	213	211	267	235	238	124	189	225	185	274	225

### Sheet: Table.S10c
Total broodsize for all mother [no accidental loss of the mother due to digging in the agar behavior]
Rep	LEBV	SANTV	Both	Mock
1	119	262	125	243
2	286	282	123	235
3	173	235	153	213
4	129	171	88	211
5	338	196	253	267
6	195	170	82	235
7	160	213	128	238
8	207	319	149	124
9	160	55	163	189
10	171	42	41	225
11	225	216	262	185
12	107	172	287	274
13	215	33	70	225
14	166	212	133
15	173	249	137
16	201
17	185
