## Supplementary material for "Natural variation in infection specificity of *Caenorhabditis briggsae* isolates by two RNA viruses": Table S4

### Sheet: A. Santeuil Virus FISH
Line	Batch 1-Replicate 1	Batch 1-Replicate 2	Batch 2-Replicate 1	Batch 2-Replicate 2	Batch 3-Replicate 1	Batch 3-Replicate 2	Batch 3-Replicate 3
JU1564	8	11	2	2	0	4	12	*100 worms were scored in each experiment.
JU793	15	16	5	12	66	66	62	ND: no data
QR24	10	37	19	16	90	90	84
EG4360	0	0	10	3	74	58	60
PB826	5	3	3	2	68	70	54
JU1498	18	32	12	13	54	26	60
NIC208	16	15	7	1	66	62	64
JU516	0	0	8	14	0	0	0
JU1264	27	16	8	9	64	76	52
JU439	27	17	20	12	34	0	0
JU2160	0	0	0	0	0	0	0
JU2536	31	19	8	13	8	66	66
ZF1217	19	20	18	11	24	44	20
JU1085	16	8	13	9	60	60	46
NIC160	5	7	6	11	ND	ND	ND
JU279	0	16	9	11	ND	ND	ND
JU1885	10	20	3	11	0	1.5	1
JU1907	0	0	0	0	0	8	0
JU2164	10	14	12	20	ND	ND	ND
JU1424	0	0	0	0	0	0	0
JU1399	4	1	0	0	0	0	0
JU2216	0	0	0	0	0	0	0
JU1884	0	0	0	0	0	0	0
VT847	0	0	0	0	ND	ND	ND
YR88	0	0	0	0	0	0	0
ED3032	0	0	0	0	20	0	54
JU1377	0	0	0	0	0	2	0
JU725	0	0	4	1	ND	ND	ND
HK104	13	17	25	5	72	48	60
HK105	4	9	24	23	46	40	62
JU1348	14	5	4	12	0	4	14
AF16	0	0	0	0	0	0	0
ED3082	0	0	0	0	0	0	0
ED3092	0	0	0	0	0	0	4
JU726	0	0	0	0	0	0	0
JU1392	0	0	0	0	0	0	0
JU1794	0	0	0	0	0	0	0
JU1814	0	0	0	0	0	0	0
JU2053	0	0	0	0	ND	ND	ND
JU1637	ND	ND	ND	ND	0	0	0

### Sheet: B. Le Blanc Virus FISH
Line	Batch 1-Replicate 1	Batch 1-Replicate 2	Batch2-Replicate1	Batch2-Replicate2	Batch 3-Replicate 1	Batch 3-Replicate 2	Batch 3-Replicate 3	This experiment was performed in parallel to that on the previous sheet.
JU1564	48	32	69	67	66	58	50	*100 worms were scored in each experiment.
JU793	65	57	36	47	50	54	64	ND: no data
QR24	48	42	38	37	58	64	54
EG4360	32	54	50	42	64	48	44
PB826	61	32	33	28	62	50	56
JU1498	18	40	43	44	50	54	68
NIC208	50	42	20	27	56	64	52
JU516	23	41	44	40	38	46	74
JU1264	35	22	19	20	58	56	68
JU439	12	16	13	20	75	54	66
JU2160	11	36	16	29	42	77	50
JU2536	12	32	19	14	64	60	44
ZF1217	12	ND	8	15	72	52	66
JU1085	26	18	10	36	44	52	58
NIC160	31	25	27	25	ND	ND	ND
JU279	12	26	25	30	ND	ND	ND
JU1885	0	5	23	26	0	40	4
JU1907	1	0	0	0	10	46	26
JU2164	8	3	18	25	ND	ND	ND
JU1424	24	36	0	0	6	20	10
JU1399	14	11	1	3	0	19	7
JU2216	3	0	0	0	16	0	0
JU1884	0	0	0	0	0	10	1
VT847	14	0	0	0	ND	ND	ND
YR88	6	0	ND	4	0	0	0
ED3032	0	0	0	0	0	6	1
JU1377	0	0	0	0	2	0	0
JU725	0	0	0	0	ND	ND	ND
HK104	0	0	0	0	0	0	0
HK105	0	0	0	0	0	0	0
JU1348	0	0	0	0	0	1	0
AF16	0	0	0	0	0	0	0
ED3082	0	0	0	0	0	0	0
ED3092	0	0	0	0	0	0	0
JU726	0	0	0	0	0	0	0
JU1392	0	0	0	0	0	0	0
JU1794	0	0	0	0	0	0	0
JU1814	0	0	0	0	0	0	0
JU2053	0	0	0	0	ND	ND	ND
JU1637	ND	ND	ND	ND	0	0	0

### Sheet: C. Serial dilution FISH
C. briggsae strain	Viral dilution	SANTV	LEBV		Percentage of FISH positive animals
JU1264	1	72	68		n=50 animals
	1/2	66	72
	1/4	80	76
	1/8	64	82
	1/16	72	80
	1/32	48	64
	1/64	52	88
	1/128	0	84
HK104	1	52	0
	1/2	0	0
	1/4	80	0
	1/8	80	0
	1/16	20	0
	1/32	0	0
	1/64	0	0
	1/128	0	0
JU516	1	4	74
	1/2	0	72
	1/4	0	80
	1/8	0	66
	1/16	0	76
	1/32	0	72
	1/64	0	70
	1/128	0	0
JU2160	1	0	36
	1/2	0	24
	1/4	0	34
	1/8	0	24
	1/16	0	40
	1/32	0	64
	1/64	0	42
	1/128	0	24

### Sheet: D. Serial dilution RT-qPCR
Strain	Viral dilution	SANTV 1	SANTV 2	SANTV mean	SANTV Stdev	LEBV 1	LEBV 2	LEBV 3	LEBV mean	LEBV Stdev
C. elegans N2	1/1	2.8027e-05	9.50845e-05	6.15557e-05	3.35288e-05	7.26962e-06	9.64361e-06	0.000708816	0.00024191	0.000233454
	1/10	3.07351e-05	4.67614e-06	1.77056e-05	1.30295e-05	8.64437e-06	1.98522e-05	3.58502e-05	2.14489e-05	7.89411e-06
	1/100	0.000141845	8.43855e-06	7.51419e-05	6.67034e-05	7.27397e-06	1.1094e-05	3.58107e-05	1.80596e-05	8.94381e-06
	1/1000	0.000845766	8.21823e-05	0.000463974	0.000381792	1.3862e-05	2.13593e-06	3.32113e-05	1.64031e-05	9.06022e-06
C. briggsae JU1264	1/1	1	1	1	0	1	1	1	1	0	reference
	Rep	6.2012	0.0974692	3.14933	3.05186	2.18272	20.8536	29.2601	17.4321	8.00158	replicate infection
	1/10	3.56068	0.743874	2.15228	1.4084	0.858017	2.34415	3.28837e-05	1.0674	0.68474
	1/100	0.000445501	0.000457236	0.000451369	5.86752e-06	0.949638	0.00528556	3.34916e-05	0.318319	0.315663
	1/1000	0.000230542	0.000218032	0.000224287	6.25504e-06	7.81654e-06	0.00110178	3.93533e-05	0.000382984	0.000359515
C. briggsae HK104	1/1	1.79054	0.935024	1.36278	0.427758	7.60875e-06	0.01	3.19937e-05	0.00334653	0.00332674
	1/10	1.22666	0.000758789	0.613708	0.61295	3.79669e-06	5.06835e-07	3.1485e-05	1.19295e-05	9.82374e-06
	1/100	8.74274e-05	3.8989e-05	6.32082e-05	2.42192e-05	3.8839e-06	4.99099e-07	2.39257e-05	9.43623e-06	7.31032e-06
	1/1000	7.99125e-05	0.01	0.00503996	0.00496004	4.8345e-05	8.02179e-06	3.32305e-05	2.98658e-05	1.17613e-05
C. briggsae JU516	1/1	3.80505	9.97282e-05	1.90258	1.90248	1.614	6.21441e-06	0.156706	0.590238	0.513877
	1/10	0.0550429	0.01	0.0325215	0.0225215	1.56608	2.26178e-06	0.00109084	0.52239	0.521843
	1/100	0.000200424	1.32751e-05	0.00010685	9.35747e-05	2.73438	1.67985e-05	3.33911e-05	0.911475	0.91145
	1/1000	0.00012853	0.000233876	0.000181203	5.26728e-05	0.000109576	1.05239e-05	3.45398e-05	5.15464e-05	2.98313e-05
C. briggsae AF16	1/1	0.000111423	0.000181655	0.000146539	3.51164e-05	0.01	1.45959e-05	3.28117e-05	0.00334914	0.00332544
	1/10	0.000175637	9.92868e-05	0.000137462	3.81749e-05	8.90524e-06	5.51498e-07	3.32969e-05	1.42512e-05	9.82345e-06
	1/100	0.000222789	0.000284111	0.00025345	3.06613e-05	3.20708e-06	5.95004e-05	3.32019e-05	3.19698e-05	1.62622e-05
	1/1000	0.000130757	0.01	0.00506538	0.00493462	9.45342e-05	1.59734e-05	3.24277e-05	4.76451e-05	2.39209e-05
