## Supplementary material for "Natural variation in infection specificity of *Caenorhabditis briggsae* isolates by two RNA viruses": Table S5

### Sheet: sRNA counts
Host	Infection type	Virus	Reads mapped to:	#reads mapped to viral genome	#reads mapped to Cbr-AF16 Cb4	% viRNAs (vs total sRNA)
HK104	monoinfection	SANTV_JUv1264	SANTV_JUv1264	3653745	16992433	17.7
	monoinfection	LEBV_JUv1498	LEBV_JUv1498	212	12577745	0.001
	dual_infection	SANTV_JUv1264 LEBV_JUv1498	SANTV_JUv1264	4189592	19892135	17.4
			LEBV_JUv1498	11782	19892135	0.06
JU1264	monoinfection	SANTV_JUv1264	SANTV_JUv1264	1878884	14562160	11.43
	monoinfection	LEBV_JUv1498	LEBV_JUv1498	684860	21971507	3.02
	dual_infection	SANTV_JUv1264 LEBV_JUv1498	SANTV_JUv1264	916383	15754364	5.5
			LEBV_JUv1498	785232	15754364	4.75
	dual_infection	SANTV_JUv1264 SANTV_JUv1993	SANTV_JUv1264	1151192	18467448	5.87
			SANTV_JUv1993	1765348	18467448	8.73
AF16	monoinfection	SANTV_JUv1264	SANTV_JUv1264	1249	13356806	0.01
	monoinfection	LEBV_JUv1498	LEBV_JUv1498	5300	13242511	0.04
	monoinfection	SANTV_JUv1993	SANTV_JUv1993	6171	5640860	0.11
AF16	None		LEBV_JUv1498	295	7937118	0.004
	None		SANTV_JUv1264	997	7937118	0.01
	None		SANTV-JUv1993	733	7937118	0.009
N2	monoinfection	SANTV_JUv1264	SANTV_JUv1264	281	27539340	0.001
Only reads between 16 and 33 nucleotides are considered.

### Sheet: categories
genome size (nt)	all	RNA1	RNA2
SANTV	6281	3628	2653
LEBV	6410	3473	2937
							*normalized to SANTV RNA2 length
Host	Experiment	Genome used for mapping reads	molecule	class	raw # of reads	normalized # of reads	% reads*
HK104	Co-infection SANTV JUv1264 and LEBV JUv1498	SANTV	ALL	ALL	4189592	3.38852e+06	100
		SANTV	RNA1	total	2980803	2.17973e+06	64.327
		SANTV	RNA2	total	1208789	1208789	35.673
		SANTV	ALL	sense	1213457	986997	29.1277
		SANTV	ALL	antisense	2976135	2.40152e+06	70.8723
		SANTV	RNA1	sense	842663	616203	18.185
		SANTV	RNA1	antisense	2138140	1.56353e+06	46.1419
		SANTV	RNA2	sense	370794	370794	10.9426
		SANTV	RNA2	antisense	837995	837995	24.7304
		SANTV	ALL	22G(-)	632114	486748	14.3646
		SANTV	ALL	23nt(+)	411194	342770	10.1156
		SANTV	RNA1	22G(-)	540910	395544	11.6731
		SANTV	RNA1	23nt(+)	254608	186184	5.49455
		SANTV	RNA2	22G(-)	91204	91204	2.69156
		SANTV	RNA2	23nt(+)	156586	156586	4.62107
HK104	Co-infection SANTV JUv1264 and LEBV JUv1498	LEBV	ALL	ALL	11782	10545.8	100
		LEBV	RNA1	total	695	530.906	5.03427
		LEBV	RNA2	total	11087	10014.9	94.9657
		LEBV	ALL	sense	3797	3404.19	32.28
		LEBV	ALL	antisense	7985	7141.63	67.72
		LEBV	RNA1	sense	184	140.556	1.33281
		LEBV	RNA1	antisense	511	390.349	3.70146
		LEBV	RNA2	sense	3613	3263.63	30.9472
		LEBV	RNA2	antisense	7474	6751.28	64.0186
		LEBV	ALL	22G(-)	2	1.80661	0.017131
		LEBV	ALL	23nt(+)	1931	1744.28	16.54
		LEBV	RNA1	22G(-)	0	0	0
		LEBV	RNA1	23nt(+)	0	0	0
		LEBV	RNA2	22G(-)	2	1.80661	0.017131
		LEBV	RNA2	23nt(+)	1931	1744.28	16.54
HK104	Mono-infection SANTV JUv1264	SANTV	ALL	ALL	3653745	2.93776e+06	100
		SANTV	RNA1	total	2664185	1.9482e+06	66.3159
		SANTV	RNA2	total	989560	989560	33.6841
		SANTV	ALL	sense	813792	659843	22.4607
		SANTV	ALL	antisense	2839953	2.27792e+06	77.5393
		SANTV	RNA1	sense	572847	418898	14.2591
		SANTV	RNA1	antisense	2091338	1.52931e+06	52.0568
		SANTV	RNA2	sense	240945	240945	8.20165
		SANTV	RNA2	antisense	748615	748615	25.4825
		SANTV	ALL	22G(-)	688065	527743	17.9641
		SANTV	ALL	23nt(+)	274319	228740	7.7862
		SANTV	RNA1	22G(-)	596562	436240	14.8494
		SANTV	RNA1	23nt(+)	169600	124021	4.22162
		SANTV	RNA2	22G(-)	91503	91503	3.11472
		SANTV	RNA2	23nt(+)	104719	104719	3.56458
HK104	Mono-infection LEBV JUv1498	LEBV	ALL	ALL	212	175.05	100
		LEBV	RNA1	total	118	90.1394	51.4935
		LEBV	RNA2	total	94	84.9105	48.5065
		LEBV	ALL	sense	91	77.7394	44.4099
		LEBV	ALL	antisense	121	97.3104	55.5901
		LEBV	RNA1	sense	32	24.4446	13.9644
		LEBV	RNA1	antisense	86	65.6948	37.5292
		LEBV	RNA2	sense	59	53.2949	30.4455
		LEBV	RNA2	antisense	35	31.6156	18.0609
		LEBV	ALL	22G(-)	0	0	0
		LEBV	ALL	23nt(+)	0	0	0
		LEBV	RNA1	22G(-)	0	0	0
		LEBV	RNA1	23nt(+)	0	0	0
		LEBV	RNA2	22G(-)	0	0	0
		LEBV	RNA2	23nt(+)	0	0	0
JU1264	Co-infection SANTV JUv1264 and LEBV JUv1498	LEBV	ALL	ALL	785232	698929	100
		LEBV	RNA1	all	74409	56840.5	8.13252
		LEBV	RNA2	all	710823	642088	91.8675
		LEBV	ALL	sense	621236	557345	79.7427
		LEBV	ALL	antisense	163996	141584	20.2573
		LEBV	RNA1	sense	27396	20927.6	2.99424
		LEBV	RNA1	antisense	47013	35912.9	5.13828
		LEBV	RNA2	sense	593840	536417	76.7485
		LEBV	RNA2	antisense	116983	105671	15.119
		LEBV	ALL	22G(-)	37152	31758.3	4.54386
		LEBV	ALL	23nt(+)	64252	57664.7	8.25044
		LEBV	RNA1	22G(-)	12920	9869.5	1.41209
		LEBV	RNA1	23nt(+)	2685	2051.05	0.293457
		LEBV	RNA2	22G(-)	24232	21888.8	3.13177
		LEBV	RNA2	23nt(+)	61567	55613.6	7.95698
JU1264	Mono-infection LEBV JUv1498	LEBV	ALL	ALL	684860	605215	100
		LEBV	RNA1	all	96268	73538.4	12.1508
		LEBV	RNA2	all	588592	531677	87.8492
		LEBV	ALL	sense	343362	307762	50.8517
		LEBV	ALL	antisense	341498	297453	49.1483
		LEBV	RNA1	sense	17200	13139	2.17096
		LEBV	RNA1	antisense	79068	60399.5	9.97984
		LEBV	RNA2	sense	326162	294623	48.6807
		LEBV	RNA2	antisense	262430	237054	39.1685
		LEBV	ALL	22G(-)	95113	76076.3	12.5701
		LEBV	ALL	23nt(+)	49458	44172.3	7.29861
		LEBV	RNA1	22G(-)	70580	53915.6	8.90849
		LEBV	RNA1	23nt(+)	3610	2757.65	0.455648
		LEBV	RNA2	22G(-)	24533	22160.7	3.66163
		LEBV	RNA2	23nt(+)	45848	41414.6	6.84296
JU1264	Co-infection SANTV JUv1264 and LEBV JUv1498	SANTV	ALL	ALL	916383	773990	100
		SANTV	RNA1	all	529848	387455	50.0594
		SANTV	RNA2	all	386535	386535	49.9406
		SANTV	ALL	sense	306543	268332	34.6687
		SANTV	ALL	antisense	609840	505658	65.3313
		SANTV	RNA1	sense	142184	103973	13.4334
		SANTV	RNA1	antisense	387664	283482	36.6261
		SANTV	RNA2	sense	164359	164359	21.2353
		SANTV	RNA2	antisense	222176	222176	28.7053
		SANTV	ALL	22G(-)	114738	90420	11.6823
		SANTV	ALL	23nt(+)	80075	68538.4	8.8552
		SANTV	RNA1	22G(-)	90488	66170	8.5492
		SANTV	RNA1	23nt(+)	42928	31391.4	4.05579
		SANTV	RNA2	22G(-)	24250	24250	3.13312
		SANTV	RNA2	23nt(+)	37147	37147	4.79942
JU1264	Mono-infection SANTV JUv1264	SANTV	ALL	ALL	1878884	1.57047e+06	100
		SANTV	RNA1	all	1147624	839208	53.4368
		SANTV	RNA2	all	731260	731260	46.5632
		SANTV	ALL	sense	499385	435589	27.7363
		SANTV	ALL	antisense	1379499	1.13488e+06	72.2637
		SANTV	RNA1	sense	237385	173589	11.0534
		SANTV	RNA1	antisense	910239	665619	42.3835
		SANTV	RNA2	sense	262000	262000	16.6829
		SANTV	RNA2	antisense	469260	469260	29.8803
		SANTV	ALL	22G(-)	316053	247165	15.7383
		SANTV	ALL	23nt(+)	171055	152139	9.68751
		SANTV	RNA1	22G(-)	256333	187445	11.9356
		SANTV	RNA1	23nt(+)	70386	51470.2	3.27738
		SANTV	RNA2	22G(-)	59720	59720	3.80269
		SANTV	RNA2	23nt(+)	100669	100669	6.41013
JU1264	Co-infection SANTV JUv1264 and JUv1993	JUv1264	ALL	total	1151192	984696	100
		JUv1264	RNA1	total	619536	453040	46.0081
		JUv1264	RNA2	total	531656	531656	53.9919
		JUv1264	ALL	sense	138761	118964	12.0813
		JUv1264	ALL	antisense	1012431	865732	87.9187
		JUv1264	RNA1	sense	73665	53868	5.47052
		JUv1264	RNA1	antisense	545871	399172	40.5376
		JUv1264	RNA2	sense	65096	65096	6.61077
		JUv1264	RNA2	antisense	466560	466560	47.3811
		JUv1264	ALL	22G(-)	209468	170839	17.3494
		JUv1264	ALL	23nt(+)	50173	43657.1	4.43356
		JUv1264	RNA1	22G(-)	143741	105112	10.6745
		JUv1264	RNA1	23nt(+)	24246	17730.1	1.80056
		JUv1264	RNA2	22G(-)	65727	65727	6.67485
		JUv1264	RNA2	23nt(+)	25927	25927	2.633
JU1264	Co-infection SANTV JUv1264 and JUv1993	JUv1993	ALL	ALL	1765348	1.48532e+06	100
		JUv1993	RNA1	all	1041981	761956	51.299
		JUv1993	RNA2	all	723367	723367	48.701
		JUv1993	ALL	sense	203764	179640	12.0944
		JUv1993	ALL	antisense	1561584	1.30568e+06	87.9056
		JUv1993	RNA1	sense	89765	65641.3	4.41933
		JUv1993	RNA1	antisense	952216	696315	46.8797
		JUv1993	RNA2	sense	113999	113999	7.67503
		JUv1993	RNA2	antisense	609368	609368	41.026
		JUv1993	ALL	22G(-)	348476	279605	18.8246
		JUv1993	ALL	23nt(+)	77391	69205.4	4.65928
		JUv1993	RNA1	22G(-)	256269	187398	12.6167
		JUv1993	RNA1	23nt(+)	30459	22273.4	1.49956
		JUv1993	RNA2	22G(-)	92207	92207	6.20788
		JUv1993	RNA2	23nt(+)	46932	46932	3.15972
