## Supplementary material for "Natural variation in infection specificity of *Caenorhabditis briggsae* isolates by two RNA viruses": Table S7

### Sheet: tested candidates 
Selected candidates in the QTL region on chromosome IV
Chromosome	Cb4 coordinate	REF (AF16)	HK104	Effect	Gene	Other name	Notes
IV	10349333	A	G	missense	CBG01824		rde-11 paralog, now annotated in WormBase WS290 as fask-1 ortholog
IV	10559934	T	G	missense	CBG01755	Cbr-rsd-2
IV	10560404	T	C	missense	CBG01755	Cbr-rsd-2
IV	10562611	C	G	missense	CBG01755	Cbr-rsd-2
IV	10562651	A	C	missense	CBG01755	Cbr-rsd-2
IV	10563156	T	A	missense	CBG01755	Cbr-rsd-2
IV	10563229	T	C	missense	CBG01755	Cbr-rsd-2
IV	10563866	C	T	missense	CBG01755	Cbr-rsd-2
IV	10564061	A	C	missense	CBG01755	Cbr-rsd-2
IV	10564185	A	G	missense	CBG01755	Cbr-rsd-2
IV	10564191	T	C	missense	CBG01755	Cbr-rsd-2
IV	10564433	C	G	missense	CBG01755	Cbr-rsd-2
IV	10564724	G	T	missense	CBG01755	Cbr-rsd-2
IV	10565844	T	A	missense	CBG01755	Cbr-rsd-2
IV	10565846	A	T	missense	CBG01755	Cbr-rsd-2

### Sheet: viral FISH
10-15 L4s were inoculated with virus; the numbers indicate the FISH-positive adults on the indicated day. The wild strains are color-coded as in Figure 3.
Infection by SANTV JUv1264					Infection by LEBV JUv1498 (in parallel)
			Genotype	Comments
Experiment 1
SANTV	day 7				LEBV
JU1498	23/100				JU1498	40/100
AF16-1	0/100				AF16	0/100
AF16-2	0/100
HK101-1	31/100				HK104	0/100
HK104-2	28/100
JU3406-1	10/100		Cbr-dpy-1(mf193); CBG01824(mf152)	IV:10349333 (Cb4) was replaced in the AF16 background with the HK104 allele and 3 other synonymous SNPs.	JU3406	0/100
JU3406-2	8/100			Dpy after co-crispr with Cbr-dpy-1 III. See Experiments 4-7 the strain JU3414 where this mutation is crossed out.
JU3408-1	0/100		CBG01824(mf153)	CRISPR control replacement in AF16 of 3 synonymous SNPs in gene CBG01824	JU3408-1	0/100
JU3408-2	0/100				JU3408-2	0/100
Experiment 2
SANTV	day 7
AF16-1	0/100
AF16-2	0/100
HK101-1	18/100
HK104-2	16/100				LEBV
JU3406-1	4/100		Cbr-dpy-1(mf193); CBG01824(mf152)		JU1498	32/100
JU3406-2	0/100				JU3406	0/100
JU3408-1	0/100		CBG01824(mf153)
JU3408-2	0/100
Experiment 3
SANTV	day 4
AF16-1	0/100
AF16-2	0/100				LEBV
HK101-1	23/100				JU1498-1	51/100
HK104-2	28/100				JU1498-2	55/100
JU2916-1	5/100		mfIR99 - Near Isogenic Line with left end of IV (0-11.28 Mb) of HK104 introgressed into AF16		JU2916	0/100
JU2916-2	5/100				JU2831	0/100
JU2831-1	0/100		mfIR95 - Near Isogenic Line with IV (ca. 11-14.3 Mb) of HK104 introgressed into AF16		JU3406	0/100
JU2831-2	0/100				JU3408	0/100
JU3406-1	1/100		Cbr-dpy-1(mf193); CBG01824(mf152)
JU3406-2	1/100
JU3408-1	0/100		CBG01824(mf153)
JU3408-2	0/100
Experiment 4
SANTV	day 8
AF16-1	0/100
AF16-2	0/100
HK104-1	28/46
HK104-2	22/48
JU3406-1	0/100		Cbr-dpy-1(mf193); CBG01824(mf152)
JU3406-2	2/100
JU3414-1	0/100		CBG01824(mf152)	JU3406 outcrossed 1x into AF16 to remove the Cbr-dpy-1 mutation.
JU3414-2	1/100
JU3436-1	0/100		CBG01824(mf161)	7 bp CRISPR deletion in CBG01824 gene in AF16 background
JU3436-2	6/100			TGTATGATCGTACAGGACTGCTCTGTAGCGATGACGATGTTCAAGA-------TCATGCTGTTTGTGAAATGTGCTGGGCCAGGAACCTCATCGAGAA
Experiment 5
SANTV	day 4	day 8
AF16-1	2/100	0/100
AF16-2	0/32	no data
AF16-3	1/100	3/100
AF16-4	0/100	0/100
HK104-1	24/47	28/48
HK104-2	20/39	32/59
HK104-3	20/45	46/82
HK104-4	21/35	29/61
JU3406-1	0/100	0/100	CBG01824(mf152); Cbr-dpy-1(mf193)
JU3406-2	1/100	0/100
JU3406-3	2/100	1/100
JU3406-4	0/100	1/100
JU3414-1	0/100	1/100	CBG01824(mf152)
JU3414-2	0/100	0/100
JU3414-3	0/100	0/100
JU3414-4	1/100	0/100
JU3436-1	0/100	0/100	CBG01824(mf161)
JU3436-2	3/100	1/100
JU3436-3	0/78	0/100
JU3436-4	1/100	2/100
Experiment 6
SANTV	day 8
AF16-1	0/100
AF16-2	0/100
AF16-3	0/100
AF16-4	1/100
HK104-1	25/59
HK104-2	32/75
HK104-3	15/40
HK104-4	22/68
JU2916-1	10/82		mfIR99 - Near Isogenic Line with left end of IV (0-11.28 Mb) of HK104 introgressed into AF16
JU2916-2	6/85
JU2916-3	0/79
JU2916-4	6/58
JU3414-1	0/100		CBG01824(mf152)
JU3414-2	0/100
JU3414-3	0/30
JU3414-4	0/100
Experiment 7
SANTV	day 8
AF16-1	0/100
AF16-2	0/100
AF16-3	0/100
AF16-4	0/100
HK104-1	68/100
HK104-2	62/100
HK104-3	73/100
HK104-4	58/100
JU2916-1	10/100		mfIR99 - Near Isogenic Line with left end of IV (0-11.28 Mb) of HK104 introgressed into AF16
JU2916-2	8/100
JU2916-3	11/100
JU2916-4	4/100
JU3414-1	1/100		CBG01824(mf152)
JU3414-2	0/100
JU3414-3	0/100
JU3414-4	0/100
JU3656-1	0/100		CBG01824(mf152) Cbr-rsd-2(mf173)	5 bp CRISPR deletion in Cbr-rsd-2 (exon 3) in JU3414 background
JU3656-2	1/100			CTGAAATCTAACATCGATGTGACCGAAT-----GAGAAGATGTACGAGTTCGAGAAGAAGTGAGTATGTCTTTTAGATGTATTTAATTATCAAAAAA
JU3656-3	0/100
JU3656-4	0/100
JU4131-1	1/100		CBG01824(mf152) Cbr-rsd-2(mf197)	17 bp CRISPR deletion in Cbr-rsd-2 (exon 18) in JU3414 background (backcrossed 1x in JU3414 to remove the co-crispr dpy-1 marker)
JU4131-2	1/100			AGAATTTAATTCATTATTCAATCTTTTTCTTCCTATTTCAGACAATATCGGCCACAACAAC-----------------ATGTCGTTTTCCGGTAGAA
JU4131-3	0/100			ATGACGGAACACCCTTGAACTGCCTGACCCTTGA

### Sheet: Cel mutants
Orsay virus ( JUv1580) infection
	day 8
Strain and genotype	Replicate	Total	Infected	%	Mean %				Mean %	SE
JU1580	1	34	10	29.4118	22.7708			JU1580	22.77	4.86029
	2	56	13	23.2143				N2	0	0
	3	51	8	15.6863				rsd-2	26.99	2.97759
NL3307: rsd-2(pk3307) in N2 background	1	53	16	30.1887	26.9941			rde-11	19.89	7.19086
	2	81	18	22.2222
	3	70	20	28.5714
VS27: rde-11(hj37) in N2 background	1	67	14	20.8955	19.8929
	2	54	5	9.25926
	3	105	31	29.5238
N2	1	100	0	0	0
	2	100	0	0
	3	100	0	0
