## Supplementary material for "Natural variation in infection specificity of *Caenorhabditis briggsae* isolates by two RNA viruses": Table S8

### Sheet: RIL phenotyping
% of FISH positive animals after infection by LEBV
		Block	Replicate 1			Replicate 2			Replicate 3
RILs	Direction of cross		Positive	Total	Percent	Positive	Total	Percent	Positive	Total	Percent	Mean
JU2922	HK♀	1	0	>100	0	0	>100	0	0	>100	0	0
JU2923	HK♀	1	0	>100	0	0	>100	0	0	>100	0	0
JU2924	HK♀	1	0	>100	0	0	>100	0	0	>100	0	0
JU2925	HK♀	1	52	111	47	32	112	29	21	60	35	37
JU2926	HK♀	1	0	>100	0	0	>100	0	0	>100	0	0
JU2927	HK♀	1	32	64	50	37	210	18	18	70	26	31.3333
JU2928	HK♀	1	52	110	47	86	230	37	70	178	39	41
JU2929	HK♀	1	5	18	28	4	83	5	16	55	29	20.6667		nd: no data
JU2930	HK♀	1	70	166	42	73	187	39	58	116	50	43.6667
JU2931	HK♀	1	0	>100	0	0	>100	0	0	>100	0	0		In each experimental block:
JU1498		1	25	127	20	9	24	37	12	30	40	32.3333		JU1498: parallel infection of JU1498 parent
JU1498LB		1	19	103	18	31	126	25	23	71	33	25.3333		JU1498LB: pre-infected culture of JU1498
HK104		1	0	>100	0	0	>100	0	0	>100	0	0		HK104: parallel infection of HK104 parent
JU2932	HK♀	2	0	>100	0	0	>100	0	0	>100	0	0
JU2933	HK♀	2	0	>100	0	0	>100	0	0	>100	0	0
JU2934	HK♀	2	96	139	69	5	104	5	92	148	62	45.3333
JU2935	HK♀	2	7	100	7	2	55	4	0	31	0	3.66667
JU2936	HK♀	2	0	>100	0	0	>100	0	0	>100	0	0
JU2937	HK♀	2	0	>100	0	0	>100	0	0	>100	0	0
JU2938	HK♀	2	0	>100	0	0	>100	0	0	>100	0	0
JU2939	HK♀	2	0	>100	0	0	>100	0	0	>100	0	0
JU1498		2	28	86	32	2	54	4	nd	nd	nd	18
JU1498LB		2	3	44	7	4	32	12	21	125	17	12
HK104		2	0	>100	0	0	>100	0	0	>100	0	0
JU2940	HK♀	3	0	>100	0	0	>100	0	0	>100	0	0
JU2941	HK♀	3	40	96	42	57	101	56	38	75	51	49.6667
JU2942	HK♀	3	0	>100	0	0	>100	0	0	>100	0	0
JU2943	HK♀	3	7	100	7	7	90	8	5	100	5	6.66667
JU2944	HK♀	3	4	91	4	0	102	0	2	113	2	2
JU2945	HK♀	3	0	>100	0	0	>100	0	0	>100	0	0
JU2946	HK♀	3	0	>100	0	0	>100	0	0	>100	0	0
JU2947	HK♀	3	0	>100	0	0	>100	0	0	>100	0	0
JU2948	HK♀	3	0	>100	0	0	>100	0	0	>100	0	0
JU1498		2	30	111	27	27	186	14	29	100	29	23.3333
JU1498LB		2	19	81	23	15	119	13	0	44	0	12
HK104		2	0	>100	0	0	>100	0	0	>100	0	0
JU2949	HK♀	4	0	>100	0	0	>100	0	0	>100	0	0
JU2950	HK♀	4	0	>100	0	0	>100	0	0	>100	0	0
JU2951	HK♀	4	0	>100	0	0	>100	0	0	>100	0	0
JU2952	HK♀	4	48	117	41	39	115	34	23	54	43	39.3333
JU2953	HK♀	4	0	>100	0	0	>100	0	0	>100	0	0
JU2954	HK♀	4	0	>100	0	0	>100	0	0	>100	0	0
JU2955	HK♀	4	15	103	15	14	100	14	20	100	20	16.3333
JU2957	HK♀	4	0	>100	0	0	>100	0	0	>100	0	0
JU2958	HK♀	4	0	>100	0	0	>100	0	0	>100	0	0
JU2959	HK♀	4	16	89	18	19	141	14	11	108	10	14
JU2960	HK♀	4	0	>100	0	0	>100	0	0	>100	0	0
JU2961	HK♀	4	7	52	14	4	56	7	16	61	26	15.6667
JU2962	HK♀	4	59	104	57	35	72	47	26	95	27	43.6667
JU2963	HK♀	4	15	88	17	20	65	31	12	102	12	20
JU2964	HK♀	4	0	>100	0	0	>100	0	0	>100	0	0
JU2965	HK♀	4	30	125	24	29	106	27	26	104	25	25.3333
JU1498		4	73	107	68	14	50	28	67	102	66	54
JU1498LB		4	36	110	33	59	110	54	nd	nd	nd	43.5
HK104		4	0	>100	0	0	>100	0	0	>100	0	0
JU2966	JU♀	5	0	>100	0	0	>100	0	0	>100	0	0
JU2967	JU♀	5	0	>100	0	0	>100	0	0	>100	0	0
JU2968	JU♀	5	21	101	21	3	100	3	7	56	12	12
JU2969	JU♀	5	63	103	61	90	128	70	64	102	63	64.6667
JU2970	JU♀	5	28	125	22	33	115	29	3	61	5	18.6667
JU2971	JU♀	5	0	>100	0	0	>100	0	0	>100	0	0
JU2972	JU♀	5	0	>100	0	0	>100	0	0	>100	0	0
JU2973	JU♀	5	0	>100	0	0	>100	0	0	>100	0	0
JU2974	JU♀	5	0	>100	0	0	>100	0	0	>100	0	0
JU2975	JU♀	5	0	>100	0	0	>100	0	0	>100	0	0
JU2976	JU♀	5	0	>100	0	0	>100	0	0	>100	0	0
JU2977	JU♀	5	38	64	60	48	96	50	44	89	49	53
JU2978	JU♀	5	0	>100	0	0	>100	0	0	>100	0	0
JU2979	JU♀	5	0	>100	0	0	>100	0	0	>100	0	0
JU2980	JU♀	5	5	81	6	73	128	57	44	83	53	38.6667
JU2981	JU♀	5	0	>100	0	0	>100	0	0	>100	0	0
JU1498		5	45	106	42	30	110	27	34	87	39	36
JU1498LB		5	28	74	38	49	131	37	47	108	43	39.3333
HK104		5	0	>100	0	0	>100	0	0	>100	0	0
JU2982	JU♀	6	47	110	43	54	121	45	45	100	45	44.3333
JU2983	JU♀	6	0			0	0	0	0	0	0	0
JU2984	JU♀	6	75	120	62	0	0	0	10	64	16	26
JU2985	JU♀	6	0	0	0	0	0	0	0	0	0	0
JU2986	JU♀	6	0	0	0	0	0	0	0	0	0	0
JU2987	JU♀	6	0	0	0	0	0	0	0	0	0	0
JU2988	JU♀	6	45	84	53	33	51	65	54	105	51	56.3333
JU2989	JU♀	6	0	0	0	0	0	0	0	0	0	0
JU2990	JU♀	6	44	97	45	32	93	34	43	103	42	40.3333
JU2991	JU♀	6	45	105	43	11	83	13	55	114	48	34.6667
JU2992	JU♀	6	55	98	56	62	106	58	31	86	36	50
JU2993	JU♀	6	51	126	40	95	151	63	52	100	52	51.6667
JU2994	JU♀	6	56	121	46	14	42	33	11	32	34	37.6667
JU2995	JU♀	6	9	125	7	5	77	6	30	65	46	19.6667
JU2996	JU♀	6	0	0	0	0	0	0	0	0	0	0
JU2997	JU♀	6	42	86	49	20	80	25	24	100	24	32.6667
JU2998	JU♀	6	22	100	22	23	118	19	14	104	13	18
JU2999	JU♀	6	0	0	0	0	0	0	0	0	0	0
JU3000	JU♀	6	0	0	0	0	0	0	0	0	0	0
JU3001	JU♀	6	0	0	0	0	0	0	0	0	0	0
JU1498		6	48	102	47	37	105	35	49	100	49	43.6667
JU1498LB		6	17	50	34	6	28	21	32	98	33	29.3333
HK104		6	0	>100	0	0	>100	0	0	>100	0	0
